# Exploring the Upper Boundaries of Distance-Based Protein–Ligand Binding Affinity Prediction: Accuracy Improvements via Linear Regression and Artificial Neural Networks

**DOI:** 10.1101/2025.10.07.680851

**Authors:** Yong Xiao Yang, Bao Ting Zhu

## Abstract

The traditional scoring functions for protein–ligand binding affinity prediction usually adopt fixed mathematical formulas to characterize atomic interaction energies, where electrostatic interactions are described by the  function and van der Waals interactions by the  function. These fixed power exponents of distance-based variables severely limit the predictive flexibility and generalization of conventional scoring models. To address this limitation, this study proposes an improved prediction strategy with unrestricted power exponents for distance-dependent atomic interaction variables. To explore the upper boundaries of the predictive powers, the optimized distance-based descriptors were integrated with linear regression and artificial neural network algorithms to construct novel models for protein–ligand binding affinity and binding energy prediction. All linear, artificial neural network, and hybrid models in this work were trained and validated on the latest high-quality dataset from PDBbind (version 2024). Quantitative evaluation based on the Pearson’s correlation coefficient (*R*) demonstrated that the optimized linear models achieved a moderate predictive performance with *R* values ranging from 0.700 to 0.800 on the high-quality affinity dataset, while the artificial neural network-based hybrid models yielded substantially improved accuracy, with *R* values between 0.800 and 0.900. Comparative analysis verified that the optimal models established in this study outperform previously-reported state-of-the-art linear and machine learning-based scoring functions. Specially, this work indicates that the scoring functions with explicit mathematical expressions can achieve a high accuracy close to the experimental error for affinity prediction in a dataset composed of several thousand protein–ligand complexes. The overall results indicate that rationally-optimized power exponents for distance-based variables can effectively enhance the predictive accuracy of protein–ligand binding affinity prediction, providing a reliable and efficient tool for computational drug discovery.

**GRAPHICAL ABSTRACT:** 

**HIGHLIGHTS:**

- Linear, artificial neural network and hybrid models were constructed using the latest PDBbind v.2024 dataset, with systematic optimization of distance-dependent energy descriptors to explore the upper boundaries of the predictive powers of distance-based variables in protein–ligand binding affinity prediction.
- Relaxing fixed power exponents of distance terms in classic interaction functions achieves finer atom-level depiction of distance-energy relationships in intermolecular interactions.
- The proposed models exhibit superior predictive performance. Specially, this work indicates that the scoring functions with explicit mathematical expressions can achieve a high accuracy close to the experimental errors for affinity prediction in a dataset composed of several thousand protein–ligand complexes.
- This work can be viewed as a new starting point for extending and improving the performances of the traditional energy terms-based scoring functions for binding affinity prediction.
