## Supplementary material for "Exploring the Upper Boundaries of Distance-Based Protein–Ligand Binding Affinity Prediction: Accuracy Improvements via Linear Regression and Artificial Neural Networks": Suppl File 1 atom_type_pairs 2026-10-12.xlsx

### Sheet: Sheet1
No.	Atom type from ligands	Atom type from receptors	Frequency of the atom type pair among the 13733 complexes	Number of the pair among the 13733 complexes
1	C.3	O.2	12867	3245123
2	C.3	C.3	12867	9142653
3	C.3	C.2	12867	3681287
4	C.3	N.am	12866	3337321
5	C.3	O.3	12766	733285
6	C.3	C.ar	12687	3415233
7	C.3	O.co2	12364	676328
8	C.ar	C.3	10840	10291206
9	C.ar	C.2	10840	4049874
10	C.ar	O.2	10839	3635607
11	C.ar	N.am	10839	3713327
12	C.ar	O.3	10730	701487
13	C.ar	C.ar	10704	3262128
14	C.ar	O.co2	10452	615033
15	C.3	N.ar	10226	348686
16	O.2	C.3	10123	2164604
17	O.2	O.2	10120	760091
18	O.2	N.am	10120	780684
19	O.2	C.2	10119	854658
20	O.2	C.ar	9912	712212
21	O.2	O.3	9903	168904
22	C.2	O.2	9882	839333
23	C.2	C.3	9882	2387196
24	C.2	C.2	9882	941579
25	C.2	N.am	9880	859539
26	C.3	S.3	9834	179296
27	C.3	N.pl3	9795	436260
28	C.2	O.3	9656	185612
29	C.2	C.ar	9562	851135
30	O.2	O.co2	9538	143268
31	O.3	C.3	9430	3388925
32	O.3	O.2	9427	1196164
33	O.3	C.2	9427	1378700
34	O.3	N.am	9426	1249532
35	O.3	C.ar	9180	1096038
36	O.3	O.3	9143	286554
37	C.2	O.co2	9075	150574
38	C.3	N.3	8981	132362
39	C.3	C.cat	8907	141355
40	O.3	O.co2	8742	274191
41	C.ar	N.ar	8387	320909
42	C.ar	S.3	8333	215038
43	C.ar	N.pl3	8036	377988
44	C.ar	N.3	7408	135238
45	O.2	N.ar	7351	90567
46	C.2	N.ar	7348	92037
47	O.2	N.pl3	7272	110291
48	O.2	S.3	7069	37590
49	C.2	S.3	6978	48662
50	O.3	N.ar	6961	133436
51	C.ar	C.cat	6886	121436
52	O.3	N.pl3	6844	224142
53	O.3	S.3	6610	50637
54	C.2	N.pl3	6605	113482
55	O.2	C.cat	6527	35583
56	O.2	N.3	6496	36181
57	C.2	N.3	6165	33937
58	N.am	C.3	6142	910254
59	N.am	O.2	6140	321646
60	N.am	C.2	6138	362541
61	O.3	C.cat	6136	73881
62	N.am	N.am	6136	331282
63	N.ar	C.3	6133	1679055
64	N.ar	O.2	6131	594939
65	N.ar	C.2	6130	670521
66	N.ar	N.am	6129	620564
67	N.ar	C.ar	5988	484497
68	N.ar	O.3	5968	116740
69	N.am	O.3	5956	72767
70	O.3	N.3	5925	65797
71	N.am	C.ar	5893	339856
72	C.2	C.cat	5783	36467
73	N.ar	O.co2	5777	110799
74	N.am	O.co2	5626	63324
75	N.pl3	C.3	5279	770048
76	N.pl3	O.2	5277	275451
77	N.pl3	C.2	5274	313811
78	N.pl3	N.am	5271	284451
79	N.pl3	C.ar	5061	247986
80	N.pl3	O.3	5045	54703
81	N.3	C.3	5028	522053
82	N.3	O.2	5018	187626
83	N.3	C.2	5015	215873
84	N.3	N.am	5011	193246
85	N.pl3	O.co2	4913	57006
86	N.3	O.3	4799	48841
87	N.3	O.co2	4693	44836
88	N.3	C.ar	4602	205905
89	N.ar	S.3	4469	32436
90	N.am	N.ar	4445	39877
91	N.ar	N.ar	4074	44833
92	N.ar	N.pl3	3993	70868
93	N.am	S.3	3964	18363
94	N.am	N.pl3	3836	43103
95	N.ar	N.3	3825	23807
96	N.pl3	S.3	3624	16747
97	N.am	N.3	3531	12944
98	N.ar	C.cat	3411	23118
99	N.3	N.pl3	3389	23517
100	N.3	N.ar	3290	24683
101	N.am	C.cat	3287	14086
102	N.pl3	N.ar	3283	22002
103	N.pl3	N.3	3206	10216
104	O.co2	C.3	3125	804868
105	O.co2	O.2	3123	275458
106	O.co2	N.am	3122	287389
107	O.co2	C.2	3122	310888
108	O.co2	O.3	3051	70520
109	O.co2	C.ar	3041	245623
110	N.pl3	N.pl3	3027	28304
111	N.3	C.cat	2880	7467
112	N.3	S.3	2767	9467
113	O.co2	O.co2	2760	50237
114	N.pl3	C.cat	2550	9238
115	O.co2	N.pl3	2528	61583
116	N.3	N.3	2515	7341
117	O.co2	C.cat	2371	20207
118	N.2	C.3	2233	330600
119	N.2	O.2	2232	120684
120	N.2	C.2	2231	135083
121	N.2	N.am	2230	123210
122	O.co2	N.ar	2198	26945
123	N.2	C.ar	2148	106361
124	N.2	O.3	2145	22628
125	N.2	O.co2	2081	21545
126	O.co2	N.3	2040	13824
127	P.3	C.3	2021	378305
128	P.3	N.am	2020	133139
129	P.3	O.2	2019	126325
130	P.3	C.2	2018	148805
131	O.co2	S.3	1996	12358
132	P.3	O.3	1991	34267
133	P.3	C.ar	1942	82798
134	P.3	O.co2	1909	30817
135	S.O2	O.2	1694	54305
136	S.O2	N.am	1694	56565
137	S.O2	C.3	1694	156127
138	S.O2	C.2	1694	60742
139	P.3	N.pl3	1665	34705
140	S.3	O.2	1639	62598
141	S.3	N.am	1639	66118
142	S.3	C.3	1639	178178
143	S.3	C.2	1639	72522
144	S.O2	O.3	1632	11618
145	F	O.2	1631	117451
146	F	C.3	1631	340579
147	F	N.am	1630	120774
148	F	C.2	1630	129687
149	N.2	S.3	1615	7168
150	S.O2	C.ar	1610	47893
151	P.3	C.cat	1595	11537
152	F	C.ar	1588	99132
153	S.3	C.ar	1587	68733
154	S.3	O.3	1560	15474
155	F	O.3	1549	20324
156	N.2	N.ar	1530	10913
157	S.O2	O.co2	1527	8733
158	Cl	C.3	1508	201963
159	Cl	O.2	1507	67889
160	Cl	C.2	1507	75650
161	Cl	N.am	1506	71555
162	P.3	N.3	1496	11331
163	S.3	O.co2	1480	13162
164	Cl	C.ar	1480	61889
165	F	O.co2	1463	16771
166	Cl	O.3	1425	11596
167	C.3	N.2	1364	15870
168	Cl	O.co2	1319	9152
169	N.2	N.3	1305	4460
170	C.3	Zn	1285	9659
171	N.2	N.pl3	1278	10593
172	P.3	N.ar	1248	11792
173	S.3	N.ar	1209	10531
174	O.2	Zn	1208	4237
175	S.O2	N.pl3	1205	5514
176	F	S.3	1196	7379
177	F	N.ar	1178	11925
178	Cl	S.3	1162	4618
179	S.O2	N.ar	1160	9075
180	C.ar	Zn	1159	12210
181	S.3	N.pl3	1140	7994
182	Cl	N.ar	1056	5711
183	C.1	O.2	1045	47541
184	C.1	C.3	1045	131053
185	C.1	C.2	1045	52582
186	C.1	N.am	1043	49301
187	C.3	N.4	1037	12547
188	S.3	S.3	1029	3282
189	F	N.3	1015	4645
190	C.2	Zn	1015	3409
191	P.3	S.3	994	3773
192	S.2	O.2	991	35247
193	S.2	N.am	991	36299
194	S.2	C.3	991	99838
195	S.2	C.2	991	38829
196	N.2	C.cat	989	3350
197	F	N.pl3	983	9909
198	C.1	C.ar	981	40764
199	C.ar	N.2	973	10706
200	S.O2	S.3	972	2179
201	C.1	O.3	968	7769
202	S.2	C.ar	958	32763
203	O.3	N.2	956	8397
204	S.2	O.3	946	6759
205	C.1	O.co2	939	7637
206	O.2	N.2	936	3708
207	Cl	N.3	881	2428
208	S.2	O.co2	867	5207
209	C.ar	N.4	866	11985
210	O.3	Zn	848	3162
211	S.3	C.cat	842	2474
212	S.3	N.3	826	2620
213	C.2	N.2	825	3467
214	N.3	Zn	809	1364
215	F	C.cat	807	3200
216	C.2	N.4	797	3039
217	S.O2	N.3	796	2029
218	C.1	S.3	722	2909
219	Cl	N.pl3	714	5172
220	O.2	N.4	708	2999
221	C.3	Mg	685	8773
222	O.3	N.4	683	5879
223	S.O2	C.cat	669	1447
224	S.2	S.3	656	1851
225	S.2	N.ar	653	3945
226	N.am	Zn	635	1367
227	C.1	N.ar	632	3780
228	N.4	C.3	586	48886
229	N.4	O.2	585	18102
230	N.4	N.am	584	18530
231	N.4	C.2	584	21244
232	Cl	C.cat	578	1658
233	O.2	Mg	568	3153
234	N.4	O.3	566	5156
235	O.3	Mg	559	9396
236	S.O2	Zn	554	836
237	C.1	N.3	551	1414
238	N.4	O.co2	544	4201
239	S.2	N.3	537	1313
240	C.3	P.3	523	4392
241	S.2	N.pl3	522	3404
242	C.cat	C.3	518	42494
243	C.1	N.pl3	518	3169
244	C.cat	O.2	517	15893
245	C.cat	N.am	514	16315
246	C.cat	C.2	514	18948
247	N.4	C.ar	496	21900
248	C.ar	Mg	495	4583
249	C.cat	C.ar	494	15697
250	C.cat	O.co2	493	4697
251	C.3	C.1	474	3465
252	C.cat	O.3	453	3194
253	N.am	N.4	430	1299
254	C.1	C.cat	414	1006
255	S.2	C.cat	410	1070
256	P.3	Mg	406	2748
257	N.ar	N.4	397	2106
258	N.4	N.ar	392	2335
259	N.am	N.2	387	1164
260	N.4	N.pl3	385	2186
261	C.ar	C.1	374	3209
262	O.2	P.3	373	1185
263	S.3	Zn	352	774
264	N.pl3	N.4	351	858
265	C.3	Ca	349	4368
266	N.1	O.2	345	12320
267	N.1	C.3	344	35196
268	N.1	C.2	344	13854
269	N.1	N.am	343	12759
270	N.3	N.2	338	865
271	C.cat	N.ar	338	1350
272	O.3	P.3	334	2446
273	O.2	C.1	331	816
274	N.1	C.ar	331	10595
275	N.ar	Zn	330	1052
276	N.ar	N.2	329	1243
277	N.ar	Mg	329	2277
278	C.3	Cl	322	2492
279	N.1	O.3	314	2051
280	C.ar	P.3	312	4313
281	N.4	S.3	309	873
282	N.4	C.cat	302	594
283	C.2	C.1	299	816
284	O.3	C.1	297	1085
285	N.1	O.co2	290	2087
286	N.pl3	N.2	287	855
287	C.cat	S.3	284	897
288	N.4	N.3	283	761
289	C.2	P.3	282	1479
290	N.3	N.4	278	577
291	Br	O.2	276	14076
292	Br	N.am	276	14721
293	Br	C.3	276	40630
294	Br	C.2	276	15952
295	C.cat	N.pl3	273	1936
296	Br	C.ar	272	11779
297	N.pl3	Zn	270	693
298	O.co2	Zn	267	1079
299	N.2	Zn	267	513
300	N.1	S.3	263	739
301	C.2	Mg	256	1239
302	Br	O.3	256	2656
303	Br	O.co2	244	1887
304	O.co2	N.4	242	1490
305	C.cat	N.3	240	434
306	C.ar	Cl	238	2466
307	P.3	N.2	229	968
308	O.3	Cl	227	964
309	C.cat	C.cat	224	664
310	N.1	N.ar	223	744
311	B	O.3	221	3332
312	B	O.2	221	11601
313	B	N.am	221	11689
314	B	C.ar	221	7560
315	B	C.3	221	30313
316	B	C.2	221	12912
317	B	O.co2	213	1411
318	O.co2	N.2	205	1027
319	N.2	N.4	205	432
320	N.1	N.pl3	205	1085
321	O.3	Mn	204	1858
322	C.3	Mn	203	2520
323	Br	S.3	202	910
324	O.2	Cl	199	652
325	O.2	Ca	199	808
326	O.3	Ca	196	2801
327	Br	N.ar	192	1144
328	C.3	Na	187	1778
329	C.ar	S.O	185	2277
330	C.3	S.O	184	1408
331	C.ar	Ca	183	1693
332	C.ar	Na	178	1248
333	C.2	Cl	176	653
334	N.ar	P.3	174	1061
335	P.3	N.4	170	1188
336	N.pl3	Mg	170	466
337	N.2	N.2	169	462
338	P.3	Zn	168	369
339	N.am	C.1	167	346
340	N.1	N.3	164	395
341	C.2	Mn	164	987
342	B	N.pl3	162	1126
343	N.1	C.cat	160	339
344	C.2	Na	160	404
345	Br	N.pl3	160	1200
346	B	N.3	158	732
347	N.am	P.3	156	444
348	B	S.3	156	535
349	O.2	Mn	155	747
350	S.2	Zn	154	265
351	C.2	Ca	150	695
352	Br	N.3	150	526
353	S.O2	N.2	149	255
354	N.3	C.1	149	233
355	B	C.cat	144	372
356	N.3	P.3	143	383
357	S.3	N.2	141	368
358	N.3	Mg	141	506
359	C.2	S.O	138	363
360	O.2	S.O	136	324
361	N.ar	C.1	135	325
362	Br	C.cat	134	383
363	N.pl3	P.3	132	473
364	O.3	Na	122	1057
365	N.pl3	Na	122	244
366	F	Zn	122	585
367	F	N.2	121	397
368	B	N.ar	119	1174
369	N.4	Zn	116	159
370	I	O.2	111	6151
371	I	N.am	111	6135
372	I	C.3	111	18355
373	I	C.2	111	6614
374	I	C.ar	109	5083
375	N.am	Mg	108	209
376	N.am	Ca	108	335
377	I	O.3	107	917
378	C.ar	Mn	106	1517
379	N.3	Cl	105	195
380	P.3	P.3	104	413
381	N.4	N.2	104	227
382	O.2	Na	102	322
383	I	O.co2	102	764
384	N.pl3	C.1	99	147
385	N.am	Cl	99	269
386	S.O2	N.4	97	145
387	N.ar	S.O	94	245
388	N.3	Ca	93	224
389	O.co2	P.3	91	441
390	O.3	S.O	91	415
391	I	S.3	90	464
392	N.ar	Cl	89	318
393	O.co2	Mn	88	494
394	N.ar	Mn	87	322
395	N.pl3	Cl	86	181
396	C.3	N.1	85	453
397	Cl	Zn	84	173
398	Cl	N.2	82	161
399	N.am	S.O	81	140
400	I	N.ar	81	409
401	S.3	N.4	80	171
402	O.co2	Mg	80	529
403	N.3	Mn	80	286
404	F	N.4	79	265
405	N.4	N.4	78	130
406	Cl	N.4	78	140
407	O.co2	C.1	77	199
408	C.ar	Fe	76	1510
409	S.2	N.2	75	121
410	I	N.pl3	74	712
411	C.3	Fe	73	622
412	O.3	Fe	72	513
413	C.2	Fe	72	455
414	O.co2	Cl	69	203
415	N.3	S.O	69	92
416	S.3	Mg	68	192
417	P.3	Mn	68	297
418	N.2	P.3	67	376
419	C.3	K	66	340
420	N.pl3	S.O	65	118
421	S.3	C.1	64	87
422	N.2	Mg	64	179
423	O.2	K	62	213
424	C.3	Se	61	801
425	O.3	K	60	312
426	O.2	Fe	60	232
427	I	C.cat	60	231
428	S.O2	C.1	59	79
429	C.ar	N.1	59	378
430	I	N.3	58	211
431	N.pl3	Mn	56	197
432	N.pl3	Ca	55	166
433	S.3	P.3	54	161
434	N.ar	Na	54	197
435	N.2	C.1	54	81
436	O.3	Se	53	467
437	N.3	Na	53	99
438	S.O2	Ca	50	82
439	C.3	Co.oh	49	564
440	C.1	N.2	49	99
441	N.ar	Ca	45	301
442	N.am	Mn	45	133
443	N.am	Na	44	111
444	C.2	N.1	44	117
445	S.2	N.4	43	68
446	O.co2	Ca	43	170
447	O.3	Co.oh	43	190
448	O.2	N.1	43	81
449	S.3	Cl	42	73
450	P.3	Cl	42	89
451	F	C.1	42	102
452	O.co2	Fe	41	245
453	C.2	K	41	113
454	P.3	C.1	40	79
455	O.2	Se	40	236
456	O.2	Co.oh	40	137
457	O.co2	S.O	39	140
458	N.2	Cl	39	123
459	C.ar	Se	39	905
460	N.2	Mn	38	117
461	C.2	Se	38	321
462	O.3	N.1	37	131
463	N.4	C.1	36	47
464	F	P.3	36	105
465	S.3	S.O	35	65
466	N.2	Na	35	49
467	Cl	C.1	35	70
468	S.O2	S.O	34	44
469	S.3	Ca	34	72
470	P.3	Ca	34	238
471	C.3	S.2	33	215
472	Cl	Mn	32	50
473	C.cat	Zn	32	63
474	Cl	S.O	31	45
475	C.cat	N.2	31	62
476	C.2	Co.oh	31	107
477	N.2	Ca	30	94
478	F	Cl	29	123
479	C.ar	K	29	144
480	C.ar	Co.oh	29	284
481	C.1	N.4	29	63
482	C.ar	I	28	365
483	C.3	I	28	231
484	C.1	C.1	28	45
485	S.O2	Cl	27	60
486	C.1	P.3	27	78
487	P.3	Na	26	113
488	O.co2	Na	26	138
489	N.am	Fe	26	88
490	N.2	S.O	26	57
491	N.2	K	26	51
492	F	Mg	25	58
493	Cl	P.3	25	76
494	N.ar	Se	24	181
495	B	Zn	24	89
496	S.3	Na	23	77
497	S.3	Mn	23	57
498	S.2	S.O	23	32
499	S.2	C.1	23	30
500	O.3	S.2	23	84
501	N.ar	N.1	23	52
502	Cl	Cl	23	39
503	C.ar	S.2	23	186
504	Br	Zn	23	37
505	Br	N.4	23	43
506	N.am	N.1	22	43
507	N.3	N.1	22	30
508	B	Mn	22	98
509	S.O	O.2	21	622
510	S.O	N.am	21	625
511	S.O	C.3	21	1774
512	S.O	C.2	21	664
513	N.pl3	Se	21	70
514	F	S.O	21	52
515	C.1	Zn	21	59
516	S.O	O.co2	20	101
517	O.3	I	20	71
518	N.ar	Fe	20	71
519	Fe	O.3	20	199
520	Fe	O.2	20	390
521	Fe	N.am	20	434
522	Fe	C.ar	20	1122
523	Fe	C.3	20	1257
524	Fe	C.2	20	458
525	C.cat	Na	20	25
526	S.O	O.3	19	93
527	S.O	C.ar	19	810
528	S.2	Cl	19	21
529	O.2	I	19	49
530	N.pl3	Fe	19	52
531	N.ar	K	19	43
532	N.am	Se	19	132
533	C.cat	N.4	19	25
534	C.ar	Ni	19	100
535	P.3	K	18	62
536	N.4	K	18	26
537	Fe	N.ar	18	138
538	C.3	F	18	233
539	Se	O.2	17	603
540	Se	N.am	17	590
541	Se	C.ar	17	592
542	Se	C.3	17	1694
543	Se	C.2	17	633
544	O.2	S.2	17	50
545	N.4	Mn	17	77
546	F	Mn	17	86
547	C.2	S.2	17	38
548	Br	N.2	17	118
549	N.ar	Co.oh	16	38
550	N.2	Fe	16	48
551	Fe	N.pl3	16	116
552	C.1	Mg	16	36
553	S.O	N.pl3	15	86
554	S.O	N.ar	15	104
555	Se	O.3	15	104
556	S.3	N.1	15	20
557	P.3	S.O	15	22
558	P.3	Se	15	49
559	O.co2	Se	15	72
560	O.co2	N.1	15	41
561	O.2	F	15	87
562	Fe	O.co2	15	83
563	C.3	Ni	15	70
564	C.2	I	15	68
565	Se	O.co2	14	72
566	Se	N.ar	14	125
567	S.2	P.3	14	33
568	O.3	F	14	179
569	N.4	Cl	14	22
570	C.3	S.O2	14	89
571	S.O2	P.3	13	20
572	N.3	Co.oh	13	23
573	Fe	C.cat	13	38
574	S.O	C.cat	12	32
575	O.3	S.O2	12	20
576	O.2	Ni	12	31
577	N.pl3	N.1	12	20
578	N.ar	S.2	12	38
579	N.ar	I	12	37
580	F	Na	12	19
581	S.2	Mg	11	23
582	N.pl3	I	11	38
583	N.3	Fe	11	25
584	N.1	N.2	11	28
585	F	K	11	40
586	Cl	Na	11	13
587	Cl	Fe	11	20
588	C.1	S.O	11	19
589	C.1	Cl	11	55
590	S.O	N.3	10	34
591	S.3	K	10	16
592	P.3	Co.oh	10	30
593	N.pl3	K	10	14
594	N.am	I	10	27
595	N.3	Se	10	35
596	N.2	N.1	10	14
597	I	Cl	10	10
598	F	N.1	10	28
599	Fe	S.3	10	35
600	F	Ca	10	27
601	C.ar	F	10	263
602	C.ar	Br	10	94
603	C.2	S.O2	10	18
604	S.O	S.3	9	26
605	Se	S.3	9	15
606	O.3	Ni	9	24
607	O.2	S.O2	9	16
608	O.2	B	9	14
609	N.am	S.2	9	20
610	N.4	P.3	9	22
611	N.1	N.4	9	12
612	Cl	Mg	9	13
613	C.2	Ni	9	18
614	C.1	Na	9	9
615	B	N.4	9	13
616	B	C.1	9	44
617	Se	Zn	8	11
618	Se	N.3	8	28
619	S.2	Ca	8	22
620	O.3	B	8	16
621	N.pl3	Ni	8	13
622	N.ar	Ni	8	11
623	N.ar	Br	8	34
624	N.am	K	8	22
625	N.am	B	8	9
626	N.4	Mg	8	41
627	N.4	Fe	8	23
628	N.3	K	8	12
629	N.1	P.3	8	36
630	C.3	Br	8	95
631	C.3	B	8	63
632	C.2	F	8	51
633	C.2	B	8	14
634	S.O2	N.1	7	7
635	Se	N.pl3	7	56
636	S.2	I	7	16
637	N.pl3	Co.oh	7	25
638	N.am	S.O2	7	13
639	N.am	Co.oh	7	20
640	I	I	7	10
641	C.ar	B	7	46
642	Br	C.1	7	17
643	Se	C.cat	6	20
644	S.3	Fe	6	18
645	S.3	Co.oh	6	16
646	P.3	Fe	6	47
647	P.3	F	6	23
648	O.co2	S.2	6	21
649	N.pl3	S.2	6	9
650	N.am	Ni	6	8
651	N.3	I	6	8
652	N.2	Se	6	25
653	N.2	S.2	6	6
654	N.1	C.1	6	7
655	Ir	O.3	6	10
656	Ir	O.2	6	35
657	Ir	N.am	6	57
658	Ir	C.3	6	177
659	Ir	C.2	6	51
660	I	Mg	6	7
661	Fe	N.3	6	17
662	C.cat	P.3	6	18
663	C.cat	Ca	6	6
664	C.cat	C.1	6	6
665	C.1	N.1	6	7
666	S.O2	Mn	5	9
667	S.O2	Mg	5	10
668	S.3	S.2	5	7
669	S.2	Na	5	7
670	P.3	N.1	5	9
671	O.co2	K	5	15
672	O.3	Br	5	50
673	N.4	Na	5	15
674	N.4	Ca	5	8
675	N.3	B	5	6
676	N.2	Ni	5	9
677	N.2	Co.oh	5	10
678	Ir	N.ar	5	9
679	Ir	C.ar	5	42
680	I	N.2	5	8
681	F	Fe	5	26
682	Cl	N.1	5	6
683	C.ar	S.O2	5	33
684	Br	S.O	5	8
685	Br	P.3	5	11
686	Br	Cl	5	9
687	Br	Br	5	5
688	B	P.3	5	7
689	B	N.2	5	14
690	S.O	N.2	4	5
691	S.3	Se	4	15
692	S.3	I	4	5
693	S.2	Fe	4	10
694	P.3	S.2	4	7
695	O.co2	I	4	11
696	O.co2	B	4	10
697	N.pl3	Br	4	4
698	N.ar	F	4	19
699	N.4	S.O	4	6
700	N.4	S.O2	4	4
701	N.4	N.1	4	4
702	N.3	Br	4	12
703	N.1	S.O	4	7
704	Ir	O.co2	4	5
705	I	N.4	4	4
706	I	C.1	4	7
707	Co.oh	O.co2	4	26
708	Co.oh	O.3	4	37
709	Co.oh	O.2	4	93
710	Co.oh	N.pl3	4	30
711	Co.oh	N.ar	4	18
712	Co.oh	N.am	4	94
713	Co.oh	N.3	4	10
714	Co.oh	C.cat	4	11
715	Co.oh	C.ar	4	316
716	Co.oh	C.3	4	263
717	Co.oh	C.2	4	116
718	Cl	Ca	4	18
719	C.cat	S.O	4	7
720	Br	Mn	4	15
721	Br	Mg	4	10
722	B	Ca	4	8
723	S.3	Ni	3	3
724	S.2	S.2	3	4
725	S.2	Ni	3	4
726	S.2	N.1	3	3
727	O.2	Br	3	17
728	N.pl3	S.O2	3	4
729	N.am	F	3	9
730	N.3	S.O2	3	4
731	N.3	S.2	3	4
732	N.3	F	3	6
733	N.2	S.O2	3	5
734	N.2	I	3	10
735	N.1	Na	3	3
736	N.1	N.1	3	3
737	N.1	Mg	3	4
738	I	Zn	3	5
739	Ir	S.3	3	3
740	F	S.2	3	6
741	F	Br	3	13
742	C.2	Br	3	3
743	C.1	Se	3	8
744	C.1	Ni	3	3
745	C.1	Ca	3	11
746	B	S.O2	3	3
747	B	Mg	3	17
748	B	Co.oh	3	3
749	S.O	N.4	2	2
750	S.O	Cl	2	2
751	S.O2	I	2	2
752	S.O2	F	2	7
753	S.O2	Co.oh	2	4
754	S.3	S.O2	2	2
755	S.2	Se	2	3
756	S.2	Mn	2	3
757	S.2	F	2	5
758	P.3	S.O2	2	2
759	P.3	I	2	2
760	P.3	Br	2	8
761	O.co2	Co.oh	2	4
762	O.co2	Br	2	4
763	N.pl3	F	2	4
764	N.ar	S.O2	2	5
765	N.4	Ni	2	3
766	N.4	Co.oh	2	4
767	N.3	Ni	2	5
768	N.1	Zn	2	2
769	N.1	Ca	2	10
770	F	F	2	3
771	Cl	Se	2	4
772	Cl	S.2	2	2
773	Cl	Ni	2	3
774	Cl	K	2	9
775	Cl	I	2	9
776	C.cat	Ni	2	4
777	C.1	S.O2	2	2
778	C.1	S.2	2	2
779	C.1	I	2	4
780	C.1	Fe	2	4
781	B	S.O	2	3
782	Br	Ca	2	3
783	B	Na	2	4
784	B	B	2	2
785	Zn	O.co2	1	2
786	Zn	O.3	1	1
787	Zn	O.2	1	27
788	Zn	N.pl3	1	6
789	Zn	N.ar	1	1
790	Zn	N.am	1	34
791	Zn	C.cat	1	1
792	Zn	C.ar	1	15
793	Zn	C.3	1	80
794	Zn	C.2	1	34
795	S.O	Zn	1	1
796	S.O	N.1	1	1
797	S.O	Fe	1	2
798	S.O	Co.oh	1	2
799	S.O	C.1	1	1
800	S.O2	Fe	1	1
801	S.3	Ir	1	1
802	S.3	B	1	1
803	S.2	Co.oh	1	2
804	S.2	Br	1	1
805	P.3	B	1	1
806	O.co2	S.O2	1	1
807	O.co2	Ni	1	3
808	O.co2	F	1	8
809	O.3	Ir	1	6
810	O.2	Ir	1	3
811	N.pl3	Ir	1	1
812	N.pl3	B	1	2
813	N.ar	B	1	1
814	N.am	Ir	1	3
815	N.4	Se	1	2
816	N.4	S.2	1	1
817	N.4	Ir	1	1
818	N.4	I	1	1
819	N.2	F	1	2
820	N.1	Se	1	4
821	N.1	Br	1	1
822	Mg	O.co2	1	1
823	Mg	O.3	1	1
824	Mg	O.2	1	14
825	Mg	N.pl3	1	4
826	Mg	N.ar	1	2
827	Mg	N.am	1	13
828	Mg	N.3	1	1
829	Mg	N.2	1	2
830	Mg	C.cat	1	1
831	Mg	C.ar	1	29
832	Mg	C.3	1	39
833	Mg	C.2	1	14
834	Ir	N.pl3	1	2
835	Ir	N.3	1	3
836	Ir	Ir	1	1
837	Ir	C.cat	1	1
838	I	P.3	1	3
839	F	Se	1	1
840	Fe	Zn	1	1
841	Fe	Ir	1	1
842	Fe	C.1	1	1
843	Co.oh	S.3	1	3
844	Cl	Co.oh	1	2
845	C.cat	S.O2	1	2
846	C.cat	Se	1	1
847	C.cat	Mn	1	1
848	C.cat	Mg	1	2
849	C.cat	Co.oh	1	2
850	C.cat	Cl	1	1
851	C.ar	Ir	1	9
852	C.3	Ir	1	20
853	C.2	Ir	1	11
854	C.1	Mn	1	2
855	C.1	Br	1	1
856	Br	Na	1	4
857	Br	N.1	1	8
858	B	N.1	1	1
859	B	Cl	1	1
