## Supplementary material for "Exploring the Upper Boundaries of Distance-Based Protein–Ligand Binding Affinity Prediction: Accuracy Improvements via Linear Regression and Artificial Neural Networks": Suppl File 5 performances_of_the_models 2026-10-2.xlsx

### Sheet: models in this work
No.	Model	R in ALL (13733 complexes)	R in SET-1 (6999 complexes)	R in SET-2 (5215 complexes)	R in SET-3 (1234 complexes)	R in SET-4 (285 complexes)	Mean R in the four sets	Std. R in the four sets	Mean Spearman correlation coefficient (ρ) in SET-4 (CASF-2016)	Std. Spearman correlation coefficient (ρ) in SET-4 (CASF-2016)
1	Negative sum of d-1 (one specific ligand)	0.457287	0.384754	0.591011	0.284885	0.636762	0.474353	0.167244	0.612281	0.423873
2	(Negative sum of d-1)/Nl (multiple ligands with same type)	0.460935	0.38972	0.594454	0.275693	0.647432	0.476825	0.17415	0.605263	0.423177
3	(Negative sum of d-2)/Nl (multiple ligands with same type)	0.45569	0.383968	0.591801	0.260592	0.641329	0.469423	0.178364	0.610526	0.424972
4	(Negative sum of d-3)/Nl (multiple ligands with same type)	0.443669	0.370271	0.583859	0.237567	0.628279	0.454994	0.183563	0.6	0.412743
5	(Negative sum of d-4)/Nl (multiple ligands with same type)	0.414521	0.334163	0.567168	0.205251	0.602672	0.427314	0.189999	0.62807	0.370692
6	(Negative sum of d-5)/Nl (multiple ligands with same type)	0.32761	0.228716	0.538634	0.164577	0.5517	0.370907	0.202985	0.601754	0.389364
7	(Negative sum of d-6)/Nl (multiple ligands with same type)	0.153122	0.0749606	0.495844	0.118905	0.422622	0.278083	0.212059	0.578947	0.435782
8	(Negative sum of d-7)/Nl (multiple ligands with same type)	0.0341871	-0.00348849	0.431868	0.074576	0.153644	0.16415	0.189657	0.55614	0.467523
9	(Negative sum of d-8)/Nl (multiple ligands with same type)	-0.00912843	-0.0293691	0.319436	0.0420602	-0.0217406	0.0775967	0.164376	0.535088	0.473773
10	(Negative sum of d-9)/Nl (multiple ligands with same type)	-0.0230367	-0.0370323	0.162982	0.0248853	-0.0763359	0.0186248	0.104871	0.519298	0.482345
11	(Negative sum of d-10)/Nl (multiple ligands with same type)	-0.0270759	-0.0384532	0.061856	0.0158199	-0.0916819	-0.0131148	0.0665148	0.470175	0.49243
12	(Negative sum of d-11)/Nl (multiple ligands with same type)	-0.0274771	-0.0372877	0.0214795	0.0090159	-0.096183	-0.0257438	0.053333	0.436842	0.499153
13	(Negative sum of d-12)/Nl (multiple ligands with same type)	-0.026255	-0.0347321	0.00707027	0.00270997	-0.0976021	-0.0306385	0.048425	0.396491	0.529138
14	(Negative sum of d-13)/Nl (multiple ligands with same type)	-0.0241672	-0.0313143	0.00191269	-0.00310713	-0.0980923	-0.0326503	0.0460139	0.387719	0.523065
15	(Negative sum of d-14)/Nl (multiple ligands with same type)	-0.0216129	-0.0274101	4.03129e-06	-0.00813821	-0.0982799	-0.0334561	0.0447186	0.378947	0.511558
16	(Negative sum of d-15)/Nl (multiple ligands with same type)	-0.0188793	-0.0233518	-0.000743275	-0.0122199	-0.098359	-0.0336685	0.0441037	0.361404	0.515043
17	(Negative sum of d-16)/Nl (multiple ligands with same type)	-0.0161862	-0.0194137	-0.00106224	-0.015356	-0.0983951	-0.0335568	0.0439363	0.312281	0.53488
18	(Negative sum of d-17)/Nl (multiple ligands with same type)	-0.0136839	-0.0157855	-0.00121403	-0.0176525	-0.0984124	-0.0332661	0.0440482	0.291228	0.538941
19	(Negative sum of d-18)/Nl (multiple ligands with same type)	-0.0114549	-0.012569	-0.00129309	-0.0192547	-0.0984211	-0.0328845	0.0443154	0.273684	0.562052
20	pre-linear model 1 (k=1)	0.60758	0.553758	0.665613	0.648671	0.717503	0.646386	0.0683433	0.54386	0.3928
21	pre-linear model 2 (k=2)	0.614877	0.558292	0.675487	0.659056	0.745635	0.659618	0.0772832	0.577193	0.363032
22	pre-linear model 3 (k=3)	0.614038	0.55851	0.671278	0.672126	0.715735	0.654412	0.0672207	0.591228	0.368045
23	pre-linear model 4 (k=4)	0.600619	0.532636	0.672984	0.689599	0.69692	0.648035	0.0775818	0.536842	0.435739
24	pre-linear model 5 (k=5)	0.583678	0.510372	0.665361	0.680144	0.696159	0.638009	0.0860158	0.559649	0.404819
25	pre-linear model 6 (k=6)	0.539218	0.453375	0.650082	0.678531	0.665687	0.611919	0.106334	0.54386	0.410582
26	pre-linear model 7 (k=7)	0.477556	0.381526	0.610821	0.678109	0.642947	0.578351	0.134063	0.561404	0.406533
27	pre-linear model 8 (k=8)	0.414812	0.315101	0.590292	0.628335	0.592234	0.531491	0.145316	0.459649	0.432955
28	pre-linear model 9 (k=9)	0.282129	0.202533	0.559193	0.654025	0.538882	0.488658	0.19724	0.45614	0.44762
29	pre-linear model 10 (k=10)	0.158333	0.106899	0.498411	0.632653	0.546921	0.446221	0.232924	0.408772	0.452485
30	pre-linear model 11 (k=11)	0.0296292	0.0272625	0.5085	0.626685	0.517498	0.419986	0.26727	0.382456	0.503957
31	pre-linear model 12 (k=12)	0.0194741	0.0199434	0.462723	0.590582	0.486484	0.389933	0.252833	0.382456	0.532891
32	pre-linear model 13 (k=13)	0.00214006	-0.000771637	0.432087	0.554497	0.459286	0.361275	0.247004	0.403509	0.519603
33	pre-linear model 14 (k=14)	0.0069225	0.00498395	0.332111	0.586146	0.455546	0.344697	0.249097	0.345614	0.518607
34	pre-linear model 15 (k=15)	0.00247553	0.00142917	0.307916	0.570197	0.443609	0.330788	0.244299	0.322807	0.510958
35	pre-linear model 16 (k=16)	0.000726409	0.000159979	0.27085	0.565289	0.409104	0.311351	0.239806	0.292982	0.509502
36	pre-linear model 17 (k=17)	0.0107592	0.014818	0.220617	0.56121	0.234095	0.257685	0.225863	0.277193	0.53319
37	pre-linear model 18 (k=18)	-0.00284078	-0.00410153	0.200971	0.423065	0.35539	0.243831	0.189629	0.317544	0.497897
38	linear model	0.653297	0.612926	0.690139	0.701209	0.739499	0.685943	0.0530733	0.585965	0.359284
39	nueral network model k1-1	0.698681	0.682078	0.718819	0.689166	0.774294	0.716089	0.04194	0.621053	0.387638
40	nueral network model k1-2	0.684832	0.651808	0.717084	0.711948	0.769649	0.712622	0.0482037	0.67193	0.317779
41	nueral network model k1-3	0.685242	0.648963	0.721713	0.715876	0.755349	0.710475	0.0445454	0.626316	0.366707
42	nueral network model k1-4	0.672935	0.641652	0.701757	0.705435	0.76188	0.702681	0.0491175	0.645614	0.333311
43	nueral network model k1-5	0.67474	0.648981	0.70302	0.67069	0.771867	0.69864	0.0536302	0.638596	0.367304
44	nueral network model k1-6	0.676282	0.645151	0.709869	0.684881	0.75522	0.69878	0.0461073	0.615789	0.410048
45	nueral network model k1-7	0.677244	0.642861	0.718116	0.663079	0.770295	0.698588	0.0574157	0.615789	0.378809
46	nueral network model k1-8	0.66787	0.632297	0.707301	0.686966	0.759582	0.696537	0.0526274	0.610526	0.340527
47	nueral network model k1-9	0.673138	0.638009	0.719104	0.648159	0.772462	0.694434	0.0633037	0.550877	0.414954
48	nueral network model k1-10	0.674561	0.644056	0.709032	0.673962	0.752783	0.694958	0.0468105	0.605263	0.371494
49	nueral network model k1-11	0.668935	0.63232	0.709256	0.681156	0.752934	0.693916	0.0505812	0.636842	0.35488
50	nueral network model k1-12	0.669855	0.636678	0.704727	0.690186	0.74464	0.694058	0.044646	0.587719	0.354093
51	nueral network model k1-13	0.680233	0.660075	0.702699	0.688573	0.720335	0.692921	0.0254618	0.591228	0.386967
52	nueral network model k1-14	0.66537	0.628901	0.703413	0.684298	0.748851	0.691366	0.0496707	0.622807	0.328969
53	nueral network model k1-15	0.664328	0.627858	0.702426	0.690384	0.743206	0.690969	0.0477613	0.607018	0.373621
54	nueral network model k1-16	0.669013	0.640348	0.705973	0.652409	0.762561	0.690323	0.055971	0.615789	0.314977
55	nueral network model k1-17	0.666197	0.632677	0.706013	0.660943	0.752518	0.688038	0.0525348	0.621053	0.369235
56	nueral network model k1-18	0.662544	0.626692	0.701932	0.678052	0.747957	0.688658	0.0504803	0.663158	0.293763
57	nueral network model k2-1	0.689512	0.652966	0.727396	0.705145	0.789899	0.718852	0.0567143	0.696491	0.348448
58	nueral network model k2-2	0.684252	0.655377	0.708848	0.723818	0.765163	0.713301	0.04537	0.629825	0.362514
59	nueral network model k2-3	0.693145	0.666238	0.723337	0.700899	0.766435	0.714228	0.041989	0.633333	0.373369
60	nueral network model k2-4	0.678141	0.646697	0.70961	0.697965	0.774608	0.70722	0.0525851	0.640351	0.380723
61	nueral network model k2-5	0.688795	0.658844	0.721066	0.697295	0.783319	0.715131	0.0521894	0.619298	0.362254
62	nueral network model k2-6	0.686864	0.660135	0.711684	0.713201	0.767021	0.713011	0.0436454	0.631579	0.354138
63	nueral network model k2-7	0.686815	0.660482	0.713542	0.703088	0.78791	0.716256	0.0529964	0.675439	0.308962
64	nueral network model k2-8	0.687358	0.660492	0.715889	0.696508	0.785412	0.714575	0.0525072	0.654386	0.303003
65	nueral network model k2-9	0.694751	0.68068	0.720954	0.66617	0.687197	0.68875	0.0231985	0.617544	0.342847
66	nueral network model k2-10	0.68907	0.657404	0.725821	0.697566	0.75871	0.709875	0.042988	0.664912	0.316505
67	nueral network model k2-11	0.689138	0.658541	0.720476	0.710887	0.744437	0.708585	0.0362236	0.629825	0.333255
68	nueral network model k2-12	0.682298	0.652592	0.713386	0.693174	0.767732	0.706721	0.0478893	0.585965	0.400196
69	nueral network model k2-13	0.689399	0.658626	0.726627	0.687065	0.770118	0.710609	0.048492	0.647368	0.3301
70	nueral network model k2-14	0.682381	0.648994	0.720031	0.681817	0.775574	0.706604	0.0543764	0.636842	0.356887
71	nueral network model k2-15	0.704102	0.679222	0.737545	0.68752	0.754568	0.714714	0.0370078	0.64386	0.367918
72	nueral network model k2-16	0.690711	0.673722	0.713512	0.674101	0.7846	0.711484	0.0521966	0.642105	0.406179
73	nueral network model k2-17	0.687487	0.650419	0.725155	0.709894	0.797113	0.720645	0.0603182	0.652632	0.361102
74	nueral network model k2-18	0.686258	0.655859	0.72241	0.694645	0.758582	0.707874	0.0434478	0.65614	0.295815
75	nueral network model k3-1	0.704453	0.675446	0.732302	0.725616	0.79975	0.733278	0.0510647	0.668421	0.325773
76	nueral network model k3-2	0.709722	0.690879	0.731441	0.715511	0.760544	0.724594	0.0292031	0.657895	0.349463
77	nueral network model k3-3	0.6951	0.666821	0.720504	0.721523	0.788241	0.724272	0.0497137	0.694737	0.351233
78	nueral network model k3-4	0.694874	0.664464	0.722991	0.72534	0.777295	0.722522	0.0461119	0.642105	0.341712
79	nueral network model k3-5	0.69135	0.657347	0.725837	0.719638	0.758131	0.715238	0.0421223	0.626316	0.36131
80	nueral network model k3-6	0.690187	0.664724	0.721035	0.683927	0.786882	0.714142	0.0538321	0.642105	0.365449
81	nueral network model k3-7	0.686439	0.653381	0.720658	0.703427	0.774601	0.713016	0.049998	0.663158	0.348277
82	nueral network model k3-8	0.679475	0.649913	0.709502	0.694131	0.787083	0.710157	0.0571672	0.610526	0.36532
83	nueral network model k3-9	0.677412	0.646924	0.707335	0.697497	0.787207	0.709741	0.0580305	0.684211	0.283341
84	nueral network model k3-10	0.680855	0.652255	0.710267	0.690606	0.774239	0.706842	0.0509818	0.650877	0.340232
85	nueral network model k3-11	0.688747	0.658181	0.721723	0.704533	0.750078	0.708629	0.0385194	0.629825	0.389122
86	nueral network model k3-12	0.679016	0.641902	0.716401	0.706706	0.76478	0.707447	0.0505436	0.680702	0.283119
87	nueral network model k3-13	0.67221	0.641244	0.70115	0.711862	0.773496	0.706938	0.0541705	0.684211	0.31441
88	nueral network model k3-14	0.676409	0.645468	0.708719	0.692129	0.778126	0.706111	0.0549729	0.7	0.318479
89	nueral network model k3-15	0.689092	0.653759	0.731604	0.678841	0.757894	0.705524	0.0476601	0.677193	0.309387
90	nueral network model k3-16	0.675873	0.643284	0.706805	0.701846	0.771621	0.705889	0.0524633	0.650877	0.362591
91	nueral network model k3-17	0.675711	0.641084	0.708655	0.7086	0.755459	0.70345	0.0470747	0.633333	0.338765
92	nueral network model k3-18	0.678207	0.647043	0.71284	0.681602	0.774069	0.703888	0.0539555	0.691228	0.307804
93	nueral network model k4-1	0.693662	0.664078	0.722679	0.718246	0.782849	0.721963	0.0485525	0.577193	0.403121
94	nueral network model k4-2	0.682039	0.646014	0.715952	0.719636	0.787063	0.717167	0.0576072	0.624561	0.33821
95	nueral network model k4-3	0.676442	0.635338	0.711464	0.735478	0.768207	0.712622	0.0565279	0.642105	0.411854
96	nueral network model k4-4	0.688832	0.658452	0.721357	0.700863	0.77148	0.713038	0.0469489	0.601754	0.475279
97	nueral network model k4-5	0.674229	0.635411	0.711033	0.711822	0.773181	0.707862	0.0563958	0.624561	0.420153
98	nueral network model k4-6	0.682433	0.649554	0.712479	0.72377	0.74959	0.708848	0.0424719	0.610526	0.38991
99	nueral network model k4-7	0.681608	0.654136	0.70734	0.71158	0.754096	0.706788	0.0409616	0.670175	0.362021
100	nueral network model k4-8	0.679856	0.653996	0.704093	0.699866	0.767802	0.706439	0.0467774	0.640351	0.341143
101	nueral network model k4-9	0.677778	0.644525	0.708276	0.714188	0.757824	0.706203	0.0466797	0.587719	0.454372
102	nueral network model k4-10	0.675544	0.641624	0.709749	0.69861	0.765152	0.703784	0.0506368	0.617544	0.415384
103	nueral network model k4-11	0.681993	0.658374	0.710201	0.682058	0.762256	0.703222	0.0446949	0.626316	0.412971
104	nueral network model k4-12	0.669125	0.637248	0.698349	0.699933	0.781342	0.704218	0.0591213	0.64386	0.384065
105	nueral network model k4-13	0.67729	0.633922	0.723332	0.69904	0.75463	0.702731	0.0512061	0.580702	0.392537
106	nueral network model k4-14	0.667255	0.622387	0.714251	0.691175	0.780059	0.701968	0.0650608	0.652632	0.373738
107	nueral network model k4-15	0.666956	0.622493	0.709223	0.71201	0.760397	0.701031	0.0573879	0.650877	0.409321
108	nueral network model k4-16	0.678629	0.644396	0.714691	0.698694	0.74112	0.699725	0.0408246	0.547368	0.412356
109	nueral network model k4-17	0.675484	0.643311	0.708824	0.688427	0.760267	0.700207	0.0485022	0.626316	0.382439
110	nueral network model k4-18	0.677742	0.650712	0.705374	0.709265	0.732045	0.699349	0.0344927	0.582456	0.404935
111	nueral network model k5-1	0.679171	0.646387	0.704492	0.73516	0.767623	0.713415	0.0515872	0.664912	0.31594
112	nueral network model k5-2	0.674213	0.641928	0.707381	0.690772	0.79478	0.708715	0.063748	0.670175	0.284708
113	nueral network model k5-3	0.668869	0.629894	0.700878	0.731236	0.771804	0.708453	0.0598925	0.685965	0.343531
114	nueral network model k5-4	0.671751	0.63386	0.70955	0.698439	0.786032	0.70697	0.0623839	0.694737	0.340389
115	nueral network model k5-5	0.682755	0.649428	0.715502	0.709944	0.753793	0.707167	0.0431469	0.682456	0.340757
116	nueral network model k5-6	0.674039	0.644085	0.707625	0.664659	0.803968	0.705084	0.0710387	0.719298	0.298471
117	nueral network model k5-7	0.675865	0.64432	0.709117	0.695073	0.761965	0.702619	0.0483729	0.615789	0.408302
118	nueral network model k5-8	0.665374	0.626626	0.704607	0.690337	0.780528	0.700525	0.0631983	0.664912	0.336203
119	nueral network model k5-9	0.665342	0.62608	0.707525	0.682353	0.78937	0.701332	0.0678532	0.677193	0.352044
120	nueral network model k5-10	0.660465	0.632209	0.6862	0.692089	0.78334	0.698459	0.0626757	0.666667	0.356738
121	nueral network model k5-11	0.655612	0.623884	0.67637	0.725999	0.763743	0.697499	0.0607349	0.622807	0.411885
122	nueral network model k5-12	0.676783	0.647252	0.705942	0.703071	0.736769	0.698258	0.037269	0.617544	0.407134
123	nueral network model k5-13	0.663798	0.630965	0.692187	0.717233	0.747955	0.697085	0.0496308	0.677193	0.381734
124	nueral network model k5-14	0.671269	0.641801	0.699933	0.697623	0.744597	0.695989	0.0421007	0.678947	0.32609
125	nueral network model k5-15	0.672743	0.634791	0.711722	0.698729	0.743975	0.697304	0.0458111	0.605263	0.456078
126	nueral network model k5-16	0.666511	0.642704	0.686179	0.695738	0.760645	0.696316	0.0487016	0.663158	0.337338
127	nueral network model k5-17	0.65919	0.621573	0.697655	0.692605	0.766384	0.694554	0.0591586	0.692982	0.326704
128	nueral network model k5-18	0.668923	0.639185	0.69926	0.688159	0.74912	0.693931	0.0451097	0.698246	0.339375
129	nueral network model k6-1	0.668805	0.63439	0.709101	0.68022	0.745477	0.692297	0.0469382	0.640351	0.315583
130	nueral network model k6-2	0.665033	0.636434	0.690272	0.715336	0.708771	0.687703	0.0357888	0.529825	0.424249
131	nueral network model k6-3	0.647481	0.607168	0.683588	0.700421	0.746283	0.684365	0.0578837	0.640351	0.363446
132	nueral network model k6-4	0.669038	0.642558	0.699487	0.670884	0.712033	0.68124	0.0310091	0.557895	0.407496
133	nueral network model k6-5	0.64765	0.606251	0.686085	0.700474	0.718435	0.677811	0.0495084	0.605263	0.42654
134	nueral network model k6-6	0.639905	0.609422	0.663081	0.703834	0.735605	0.677985	0.0545013	0.626316	0.401126
135	nueral network model k6-7	0.653465	0.614941	0.694445	0.674732	0.723547	0.676916	0.045925	0.617544	0.399161
136	nueral network model k6-8	0.647758	0.607587	0.691744	0.671219	0.731353	0.675476	0.0516847	0.601754	0.415972
137	nueral network model k6-9	0.646821	0.609086	0.691042	0.646458	0.756174	0.67569	0.0632558	0.689474	0.322205
138	nueral network model k6-10	0.652029	0.615812	0.691145	0.690475	0.688544	0.671494	0.0371377	0.55614	0.448815
139	nueral network model k6-11	0.654215	0.619954	0.695171	0.658674	0.708362	0.67054	0.0397363	0.612281	0.336511
140	nueral network model k6-12	0.641585	0.604885	0.674522	0.696036	0.708178	0.670905	0.046161	0.610526	0.31435
141	nueral network model k6-13	0.648062	0.612028	0.689291	0.664242	0.714776	0.670084	0.0438593	0.631579	0.408463
142	nueral network model k6-14	0.642477	0.607668	0.678213	0.668459	0.718813	0.668288	0.0459209	0.582456	0.411063
143	nueral network model k6-15	0.639288	0.604548	0.675842	0.680287	0.708101	0.667195	0.0441366	0.578947	0.395843
144	nueral network model k6-16	0.64084	0.602753	0.679427	0.676925	0.713947	0.668263	0.0468268	0.626316	0.297925
145	nueral network model k6-17	0.63007	0.592921	0.667185	0.676204	0.725268	0.665395	0.0546421	0.603509	0.464821
146	nueral network model k6-18	0.6441	0.605109	0.686707	0.672544	0.703214	0.666894	0.0430541	0.582456	0.404935
147	nueral network model k7-1	0.633923	0.594571	0.675898	0.657026	0.717308	0.661201	0.0510589	0.629825	0.341721
148	nueral network model k7-2	0.643074	0.599831	0.682287	0.694286	0.756783	0.683297	0.0645203	0.659649	0.349418
149	nueral network model k7-3	0.64447	0.599756	0.683046	0.711558	0.741086	0.683862	0.0608716	0.621053	0.40122
150	nueral network model k7-4	0.64038	0.596762	0.684021	0.680238	0.726541	0.671891	0.0543075	0.568421	0.404068
151	nueral network model k7-5	0.637053	0.5835	0.691465	0.688778	0.725186	0.672232	0.0614305	0.608772	0.396539
152	nueral network model k7-6	0.656289	0.613423	0.697072	0.711152	0.718865	0.685128	0.0486474	0.589474	0.37258
153	nueral network model k7-7	0.617678	0.571579	0.662705	0.678435	0.728841	0.66039	0.0655846	0.638596	0.357948
154	nueral network model k7-8	0.629791	0.586988	0.672528	0.678625	0.709958	0.662025	0.0526433	0.564912	0.474527
155	nueral network model k7-9	0.625781	0.578326	0.675083	0.674921	0.716483	0.661203	0.0586098	0.533333	0.465347
156	nueral network model k7-10	0.631196	0.586147	0.672952	0.716267	0.61203	0.646849	0.0588705	0.549123	0.438798
157	nueral network model k7-11	0.650243	0.61529	0.681674	0.698859	0.71989	0.678928	0.0452125	0.564912	0.404656
158	nueral network model k7-12	0.638702	0.602645	0.681695	0.620045	0.744892	0.662319	0.0646575	0.608772	0.382324
159	nueral network model k7-13	0.621185	0.576133	0.666141	0.668244	0.725662	0.659045	0.0617716	0.612281	0.450028
160	nueral network model k7-14	0.633646	0.58706	0.684583	0.664798	0.699012	0.658863	0.0498811	0.578947	0.413062
161	nueral network model k7-15	0.630982	0.574166	0.696547	0.676355	0.695376	0.660611	0.0583685	0.631579	0.386448
162	nueral network model k7-16	0.637365	0.587858	0.688234	0.697781	0.67189	0.661441	0.0502065	0.552632	0.397809
163	nueral network model k7-17	0.600605	0.529578	0.678478	0.672651	0.759626	0.660083	0.0956325	0.657895	0.313931
164	nueral network model k7-18	0.63469	0.592784	0.679421	0.662178	0.705281	0.659916	0.0481328	0.542105	0.378412
165	nueral network model k8-1	0.626806	0.59154	0.660816	0.665427	0.718249	0.659008	0.0519803	0.596491	0.313372
166	nueral network model k8-2	0.628632	0.587845	0.672894	0.662057	0.681847	0.651161	0.0429788	0.498246	0.400219
167	nueral network model k8-3	0.61256	0.559872	0.675317	0.636555	0.724945	0.649172	0.0696629	0.614035	0.383331
168	nueral network model k8-4	0.612669	0.562811	0.666634	0.659284	0.676247	0.641244	0.0527479	0.585965	0.355286
169	nueral network model k8-5	0.617949	0.578113	0.655076	0.675294	0.658814	0.641824	0.0433728	0.550877	0.444459
170	nueral network model k8-6	0.607798	0.568157	0.643397	0.66079	0.686509	0.639713	0.0508852	0.478947	0.455419
171	nueral network model k8-7	0.618582	0.577178	0.66319	0.644428	0.669727	0.638631	0.0423487	0.507018	0.441127
172	nueral network model k8-8	0.604237	0.558885	0.652594	0.632315	0.701014	0.636202	0.0590548	0.547368	0.400493
173	nueral network model k8-9	0.600111	0.553627	0.64466	0.654774	0.692183	0.636311	0.0587903	0.580702	0.337236
174	nueral network model k8-10	0.601696	0.550092	0.651219	0.668641	0.672406	0.63559	0.0577407	0.533333	0.41332
175	nueral network model k8-11	0.59392	0.552089	0.627928	0.660551	0.69663	0.6343	0.0615722	0.531579	0.423488
176	nueral network model k8-12	0.600803	0.560313	0.655302	0.57828	0.731884	0.631445	0.0786205	0.575439	0.426899
177	nueral network model k8-13	0.603648	0.559034	0.648146	0.654136	0.660783	0.630525	0.0479392	0.519298	0.404633
178	nueral network model k8-14	0.586882	0.528398	0.648383	0.636231	0.695907	0.62723	0.0707408	0.608772	0.365611
179	nueral network model k8-15	0.5932	0.544351	0.645024	0.629999	0.688682	0.627014	0.0604687	0.564912	0.38614
180	nueral network model k8-16	0.599822	0.547471	0.654522	0.652126	0.646235	0.625088	0.0518617	0.550877	0.392848
181	nueral network model k8-17	0.605994	0.563633	0.660874	0.620449	0.648083	0.62326	0.043183	0.550877	0.396017
182	nueral network model k8-18	0.593486	0.540161	0.652694	0.637925	0.662714	0.623374	0.0564014	0.566667	0.362202
183	nueral network model k9-1	0.553993	0.497594	0.604104	0.647395	0.636214	0.596327	0.0683313	0.494737	0.439326
184	nueral network model k9-2	0.570478	0.524448	0.610683	0.653856	0.601566	0.597638	0.0538604	0.459649	0.415271
185	nueral network model k9-3	0.574095	0.544027	0.598272	0.634025	0.603277	0.5949	0.0374181	0.517544	0.409757
186	nueral network model k9-4	0.577913	0.533833	0.61079	0.673156	0.632541	0.61258	0.0585157	0.392982	0.452319
187	nueral network model k9-5	0.565208	0.504865	0.61865	0.663369	0.654392	0.610319	0.0729081	0.535088	0.433627
188	nueral network model k9-6	0.568342	0.518473	0.618916	0.629121	0.617902	0.596103	0.0520006	0.466667	0.461106
189	nueral network model k9-7	0.564938	0.523538	0.604436	0.624121	0.627036	0.594783	0.0485454	0.54386	0.40621
190	nueral network model k9-8	0.588548	0.555322	0.628914	0.578052	0.684756	0.611761	0.0575733	0.503509	0.379833
191	nueral network model k9-9	0.568595	0.510953	0.621388	0.66124	0.638986	0.608142	0.0668127	0.533333	0.374325
192	nueral network model k9-10	0.59817	0.546845	0.648586	0.654082	0.669798	0.629828	0.0560471	0.489474	0.414765
193	nueral network model k9-11	0.54889	0.488829	0.599427	0.669279	0.586325	0.585965	0.0742924	0.531579	0.419676
194	nueral network model k9-12	0.584432	0.549535	0.62145	0.616742	0.63291	0.605159	0.0376994	0.503509	0.447997
195	nueral network model k9-13	0.614273	0.574655	0.65218	0.669229	0.657023	0.638272	0.0430137	0.466667	0.429424
196	nueral network model k9-14	0.558948	0.502477	0.611984	0.654879	0.631157	0.600124	0.0674208	0.566667	0.392944
197	nueral network model k9-15	0.586739	0.549817	0.621937	0.625476	0.650589	0.611955	0.0433441	0.478947	0.449101
198	nueral network model k9-16	0.58449	0.547753	0.624337	0.609979	0.642971	0.60626	0.041277	0.484211	0.439882
199	nueral network model k9-17	0.613126	0.572199	0.64956	0.6677	0.677713	0.641793	0.0478368	0.549123	0.474011
200	nueral network model k9-18	0.580551	0.521823	0.643003	0.611104	0.667669	0.6109	0.0637391	0.545614	0.467543
201	nueral network model k10-1	0.545641	0.493871	0.59045	0.640133	0.651915	0.594092	0.0719276	0.487719	0.438777
202	nueral network model k10-2	0.561476	0.509588	0.608032	0.64001	0.623376	0.595252	0.0585832	0.535088	0.401556
203	nueral network model k10-3	0.557216	0.509325	0.597252	0.653051	0.612135	0.592941	0.0605305	0.478947	0.439455
204	nueral network model k10-4	0.558308	0.512056	0.595711	0.657768	0.583736	0.587318	0.059752	0.433333	0.447746
205	nueral network model k10-5	0.533019	0.4931	0.565837	0.62644	0.633059	0.579609	0.0651243	0.492982	0.422518
206	nueral network model k10-6	0.543555	0.49559	0.590844	0.587597	0.630838	0.576217	0.057235	0.445614	0.467543
207	nueral network model k10-7	0.527269	0.460185	0.592047	0.629437	0.620775	0.575611	0.0785926	0.492982	0.3968
208	nueral network model k10-8	0.533088	0.480132	0.577197	0.637308	0.606663	0.575325	0.0680422	0.535088	0.41854
209	nueral network model k10-9	0.52732	0.470005	0.591896	0.601081	0.624332	0.571829	0.069241	0.507018	0.421248
210	nueral network model k10-10	0.540389	0.505046	0.573928	0.574598	0.620502	0.568519	0.0475999	0.438596	0.518499
211	nueral network model k10-11	0.51947	0.453459	0.584921	0.619545	0.611466	0.567348	0.0773529	0.521053	0.405646
212	nueral network model k10-12	0.534128	0.48891	0.578484	0.578506	0.619137	0.566259	0.0550103	0.377193	0.420041
213	nueral network model k10-13	0.511827	0.452924	0.568379	0.60317	0.634114	0.564647	0.0791743	0.454386	0.401368
214	nueral network model k10-14	0.532072	0.489993	0.562766	0.630412	0.576473	0.564911	0.0578544	0.475439	0.405005
215	nueral network model k10-15	0.522563	0.464769	0.573019	0.628056	0.589101	0.563736	0.0699072	0.501754	0.419818
216	nueral network model k10-16	0.524922	0.480112	0.562763	0.62124	0.584649	0.562191	0.059801	0.403509	0.474705
217	nueral network model k10-17	0.531543	0.483208	0.5828	0.593967	0.588948	0.562231	0.0528794	0.454386	0.432216
218	nueral network model k10-18	0.52056	0.470087	0.564232	0.620343	0.589959	0.561155	0.0648994	0.491228	0.460698
219	nueral network model k11-1	0.514776	0.452336	0.572982	0.624793	0.556585	0.551674	0.0723246	0.47193	0.420355
220	nueral network model k11-2	0.533577	0.480231	0.595081	0.563594	0.580629	0.554884	0.0514055	0.378947	0.508055
221	nueral network model k11-3	0.536325	0.486299	0.584449	0.636011	0.520203	0.556741	0.0667048	0.431579	0.464895
222	nueral network model k11-4	0.551549	0.50442	0.599855	0.607163	0.591002	0.57561	0.047918	0.414035	0.464619
223	nueral network model k11-5	0.492314	0.436711	0.538681	0.654959	0.430912	0.515316	0.105434	0.422807	0.439569
224	nueral network model k11-6	0.523488	0.467004	0.581102	0.601228	0.584585	0.55848	0.0616128	0.438596	0.510866
225	nueral network model k11-7	0.532235	0.481873	0.57583	0.635136	0.554169	0.561752	0.0633024	0.491228	0.416311
226	nueral network model k11-8	0.572003	0.523656	0.629779	0.597355	0.583185	0.583494	0.044404	0.470175	0.473198
227	nueral network model k11-9	0.52015	0.456275	0.589865	0.604592	0.575591	0.55658	0.0679107	0.468421	0.401852
228	nueral network model k11-10	0.54897	0.496087	0.599953	0.611291	0.599367	0.576674	0.0540049	0.410526	0.474223
229	nueral network model k11-11	0.524906	0.481636	0.568066	0.600544	0.538755	0.54725	0.0505007	0.440351	0.443951
230	nueral network model k11-12	0.551503	0.499459	0.610049	0.595269	0.645073	0.587463	0.0622752	0.482456	0.414092
231	nueral network model k11-13	0.52784	0.468261	0.586502	0.597476	0.596737	0.562244	0.0628553	0.505263	0.414652
232	nueral network model k11-14	0.529473	0.46317	0.596414	0.622578	0.588815	0.567744	0.0712	0.480702	0.468065
233	nueral network model k11-15	0.520725	0.463651	0.597315	0.562886	0.584351	0.552051	0.0606191	0.503509	0.431759
234	nueral network model k11-16	0.519653	0.442588	0.605105	0.616277	0.569664	0.558409	0.0797295	0.408772	0.535951
235	nueral network model k11-17	0.522538	0.459037	0.584037	0.645236	0.590588	0.569725	0.078727	0.475439	0.425223
236	nueral network model k11-18	0.539534	0.491003	0.588135	0.613682	0.587034	0.569963	0.0540607	0.496491	0.476956
237	nueral network model k12-1	0.554283	0.501267	0.611839	0.606637	0.542876	0.565655	0.0531576	0.398246	0.481994
238	nueral network model k12-2	0.524597	0.470057	0.573012	0.631734	0.528187	0.550747	0.0684945	0.391228	0.46571
239	nueral network model k12-3	0.490608	0.419279	0.574576	0.574591	0.602746	0.542798	0.0834093	0.431579	0.501839
240	nueral network model k12-4	0.53177	0.491413	0.57125	0.594075	0.510875	0.541903	0.0486316	0.438596	0.434558
241	nueral network model k12-5	0.497083	0.446103	0.535811	0.622859	0.5289	0.533418	0.0722256	0.384211	0.466671
242	nueral network model k12-6	0.505354	0.45504	0.548503	0.61598	0.50611	0.531408	0.0681096	0.326316	0.499116
243	nueral network model k12-7	0.47629	0.404602	0.551097	0.583614	0.555326	0.52366	0.0806736	0.394737	0.488592
244	nueral network model k12-8	0.50151	0.452433	0.546288	0.592223	0.496306	0.521812	0.0606101	0.442105	0.434226
245	nueral network model k12-9	0.485433	0.425084	0.535076	0.625993	0.502559	0.522178	0.0831785	0.407018	0.440316
246	nueral network model k12-10	0.485697	0.429923	0.540252	0.588485	0.512009	0.517667	0.0664736	0.380702	0.44938
247	nueral network model k12-11	0.460081	0.383965	0.550513	0.622149	0.501331	0.514489	0.100163	0.387719	0.503229
248	nueral network model k12-12	0.488389	0.43595	0.541317	0.582287	0.49658	0.514033	0.0627284	0.363158	0.510473
249	nueral network model k12-13	0.473407	0.407341	0.528361	0.624915	0.494383	0.51375	0.0899428	0.377193	0.496782
250	nueral network model k12-14	0.42475	0.310791	0.579763	0.617174	0.527764	0.508873	0.13705	0.436842	0.455377
251	nueral network model k12-15	0.481385	0.420633	0.548002	0.581545	0.482437	0.508154	0.0714034	0.412281	0.467543
252	nueral network model k12-16	0.452839	0.386272	0.525173	0.594442	0.508897	0.503696	0.0866249	0.387719	0.469449
253	nueral network model k12-17	0.430531	0.354	0.512191	0.603895	0.543977	0.503516	0.106682	0.454386	0.484794
254	nueral network model k12-18	0.460495	0.405418	0.500718	0.628995	0.475907	0.502759	0.0933382	0.414035	0.438927
255	nueral network model k13-1	0.499157	0.45988	0.526054	0.623016	0.522806	0.532939	0.067334	0.335088	0.441787
256	nueral network model k13-2	0.507442	0.469414	0.534486	0.600766	0.524975	0.53241	0.0538538	0.249123	0.493212
257	nueral network model k13-3	0.492847	0.443098	0.524623	0.646745	0.512508	0.531744	0.0846643	0.415789	0.465138
258	nueral network model k13-4	0.479703	0.427206	0.515994	0.614223	0.519138	0.51914	0.0763818	0.347368	0.491392
259	nueral network model k13-5	0.470213	0.42389	0.510099	0.572959	0.517857	0.506201	0.0615976	0.394737	0.418083
260	nueral network model k13-6	0.476228	0.441874	0.49583	0.592718	0.485432	0.503963	0.0636186	0.414035	0.395708
261	nueral network model k13-7	0.467659	0.411957	0.520091	0.594022	0.488778	0.503712	0.0754233	0.452632	0.445255
262	nueral network model k13-8	0.449331	0.38633	0.500062	0.616675	0.495171	0.499559	0.0940862	0.385965	0.49115
263	nueral network model k13-9	0.443133	0.383507	0.487345	0.610983	0.50867	0.497626	0.0932749	0.417544	0.458695
264	nueral network model k13-10	0.451767	0.398368	0.498406	0.581128	0.492863	0.492691	0.0747229	0.442105	0.479191
265	nueral network model k13-11	0.42026	0.355949	0.472616	0.602974	0.475088	0.476657	0.100905	0.408772	0.491456
266	nueral network model k13-12	0.469451	0.419573	0.519167	0.598814	0.349338	0.471723	0.109697	0.370175	0.493879
267	nueral network model k13-13	0.449152	0.404865	0.471372	0.60834	0.406462	0.47276	0.0955495	0.308772	0.488175
268	nueral network model k13-14	0.449345	0.406356	0.485404	0.558604	0.414272	0.466159	0.0711457	0.396491	0.459411
269	nueral network model k13-15	0.418962	0.374679	0.438821	0.599289	0.427918	0.460177	0.0968824	0.380702	0.489693
270	nueral network model k13-16	0.427034	0.381392	0.457927	0.564973	0.429957	0.458562	0.0776684	0.396491	0.50567
271	nueral network model k13-17	0.427236	0.371214	0.484735	0.537657	0.436021	0.457407	0.0708837	0.368421	0.457149
272	nueral network model k13-18	0.41731	0.369486	0.440771	0.608512	0.403707	0.455619	0.106004	0.307018	0.513343
273	nueral network model k14-1	0.479575	0.430179	0.513865	0.613322	0.533359	0.522681	0.0751978	0.42807	0.458941
274	nueral network model k14-2	0.432605	0.386166	0.449402	0.599149	0.598013	0.508183	0.107529	0.522807	0.395067
275	nueral network model k14-3	0.462121	0.40415	0.530399	0.550309	0.487218	0.493019	0.0648352	0.361404	0.499555
276	nueral network model k14-4	0.449253	0.415784	0.469097	0.556076	0.494619	0.483894	0.0582616	0.326316	0.420258
277	nueral network model k14-5	0.433647	0.378823	0.469597	0.613242	0.444999	0.476665	0.098791	0.380702	0.432368
278	nueral network model k14-6	0.430887	0.378484	0.475821	0.539577	0.462332	0.464054	0.0662503	0.284211	0.508776
279	nueral network model k14-7	0.396285	0.353799	0.399692	0.61595	0.46409	0.458383	0.114371	0.363158	0.452624
280	nueral network model k14-8	0.410081	0.370806	0.43111	0.563938	0.434165	0.450005	0.0813654	0.275439	0.492545
281	nueral network model k14-9	0.395906	0.357668	0.407922	0.564766	0.445847	0.444051	0.0882096	0.352632	0.477009
282	nueral network model k14-10	0.381515	0.336075	0.391675	0.600324	0.436142	0.441054	0.113798	0.329825	0.508487
283	nueral network model k14-11	0.384561	0.349203	0.382576	0.578035	0.429388	0.434801	0.100995	0.34386	0.49462
284	nueral network model k14-12	0.374175	0.340197	0.368508	0.585657	0.445424	0.434947	0.109871	0.322807	0.494981
285	nueral network model k14-13	0.399164	0.361641	0.413829	0.578043	0.38692	0.435108	0.0976436	0.289474	0.431643
286	nueral network model k14-14	0.372421	0.327081	0.377889	0.609963	0.422469	0.43435	0.12339	0.285965	0.542954
287	nueral network model k14-15	0.372186	0.329102	0.374972	0.607389	0.424893	0.434089	0.121976	0.296491	0.513032
288	nueral network model k14-16	0.378147	0.324812	0.417138	0.574183	0.41128	0.431853	0.103851	0.4	0.445614
289	nueral network model k14-17	0.368899	0.322259	0.387892	0.555747	0.444732	0.427658	0.0989755	0.342105	0.459016
290	nueral network model k14-18	0.335685	0.278361	0.355411	0.600292	0.475883	0.427487	0.140993	0.357895	0.501764
291	nueral network model k15-1	0.387494	0.34513	0.395665	0.608764	0.432465	0.445506	0.114575	0.282456	0.445663
292	nueral network model k15-2	0.405918	0.378082	0.409758	0.548436	0.447476	0.445938	0.0739856	0.345614	0.445642
293	nueral network model k15-3	0.391116	0.352315	0.402738	0.567514	0.438294	0.440215	0.0919049	0.322807	0.42385
294	nueral network model k15-4	0.40464	0.365514	0.439887	0.463593	0.475646	0.43616	0.0493848	0.385965	0.479374
295	nueral network model k15-5	0.39753	0.363536	0.392743	0.603301	0.389267	0.437212	0.11149	0.231579	0.533572
296	nueral network model k15-6	0.385293	0.340291	0.403462	0.578074	0.425051	0.43672	0.100866	0.350877	0.49285
297	nueral network model k15-7	0.372882	0.318867	0.39873	0.583625	0.411775	0.428249	0.111428	0.32807	0.487616
298	nueral network model k15-8	0.367558	0.326243	0.377137	0.585138	0.405026	0.423386	0.11266	0.27193	0.522957
299	nueral network model k15-9	0.34888	0.30737	0.358731	0.567705	0.419292	0.413275	0.112658	0.329825	0.513728
300	nueral network model k15-10	0.373564	0.339014	0.389845	0.517246	0.403537	0.412411	0.0752006	0.321053	0.476122
301	nueral network model k15-11	0.37651	0.337219	0.396585	0.537786	0.372276	0.410967	0.0879879	0.245614	0.466396
302	nueral network model k15-12	0.367127	0.314842	0.391169	0.579593	0.349575	0.408795	0.118063	0.161404	0.523298
303	nueral network model k15-13	0.315363	0.248252	0.406082	0.547591	0.428187	0.407528	0.123038	0.335088	0.458449
304	nueral network model k15-14	0.346694	0.307569	0.347457	0.555629	0.406845	0.404375	0.108773	0.22807	0.510866
305	nueral network model k15-15	0.351792	0.303413	0.368307	0.567961	0.363502	0.400796	0.115288	0.303509	0.481428
306	nueral network model k15-16	0.343701	0.295849	0.357278	0.571942	0.368324	0.398348	0.12004	0.261404	0.570011
307	nueral network model k15-17	0.355011	0.319253	0.359329	0.55902	0.352435	0.397509	0.109086	0.284211	0.42753
308	nueral network model k15-18	0.321429	0.276332	0.325642	0.584266	0.396846	0.395772	0.13505	0.3	0.500714
309	nueral network model k16-1	0.441927	0.419445	0.436848	0.585873	0.443749	0.471479	0.0769453	0.336842	0.453806
310	nueral network model k16-2	0.377652	0.33171	0.389682	0.588848	0.420385	0.432656	0.110429	0.345614	0.480353
311	nueral network model k16-3	0.37995	0.337995	0.388534	0.589587	0.401904	0.429505	0.110213	0.321053	0.469322
312	nueral network model k16-4	0.381858	0.344766	0.402518	0.525374	0.43999	0.428162	0.0757245	0.361404	0.482462
313	nueral network model k16-5	0.345484	0.292746	0.370656	0.592952	0.436064	0.423105	0.127489	0.25614	0.525771
314	nueral network model k16-6	0.36445	0.333216	0.357995	0.581932	0.406064	0.419802	0.112238	0.25614	0.459432
315	nueral network model k16-7	0.353013	0.312155	0.352118	0.574842	0.403776	0.410723	0.115663	0.275439	0.534282
316	nueral network model k16-8	0.336908	0.301149	0.319835	0.57663	0.412729	0.402586	0.125872	0.331579	0.520699
317	nueral network model k16-9	0.335999	0.308737	0.319902	0.555874	0.41021	0.398681	0.11422	0.34386	0.478471
318	nueral network model k16-10	0.255964	0.18535	0.386452	0.563807	0.450653	0.396565	0.158755	0.405263	0.465764
319	nueral network model k16-11	0.348741	0.302792	0.391272	0.4844	0.408547	0.396753	0.0745649	0.3	0.453951
320	nueral network model k16-12	0.319214	0.27411	0.344633	0.541664	0.412272	0.39317	0.113939	0.319298	0.400642
321	nueral network model k16-13	0.33918	0.30002	0.328964	0.581127	0.357345	0.391864	0.128328	0.266667	0.49365
322	nueral network model k16-14	0.326085	0.287641	0.326593	0.557854	0.389277	0.390341	0.119266	0.249123	0.51897
323	nueral network model k16-15	0.358308	0.324026	0.357251	0.578225	0.300642	0.390036	0.127591	0.310526	0.476102
324	nueral network model k16-16	0.338933	0.305171	0.330706	0.548336	0.371155	0.388842	0.109745	0.261404	0.487982
325	nueral network model k16-17	0.332755	0.293804	0.337604	0.568264	0.340092	0.384941	0.12405	0.229825	0.535845
326	nueral network model k16-18	0.341768	0.305324	0.340812	0.565908	0.321939	0.383496	0.122469	0.191228	0.50965
327	nueral network model k17-1	0.408215	0.360991	0.440291	0.550114	0.49068	0.460519	0.0801078	0.319298	0.582923
328	nueral network model k17-2	0.399584	0.371011	0.402964	0.553203	0.488265	0.453861	0.0826783	0.345614	0.470968
329	nueral network model k17-3	0.37566	0.333275	0.388749	0.563866	0.410872	0.42419	0.0986715	0.296491	0.485491
330	nueral network model k17-4	0.360319	0.311796	0.379584	0.587794	0.395317	0.418623	0.118459	0.349123	0.537894
331	nueral network model k17-5	0.36311	0.331155	0.363881	0.57513	0.318172	0.397084	0.120245	0.231579	0.560025
332	nueral network model k17-6	0.347771	0.311948	0.344879	0.583353	0.340568	0.395187	0.126292	0.301754	0.531
333	nueral network model k17-7	0.321	0.276326	0.342976	0.526816	0.403791	0.387477	0.106484	0.349123	0.47288
334	nueral network model k17-8	0.332951	0.29254	0.352178	0.501029	0.349316	0.373766	0.0891764	0.307018	0.504218
335	nueral network model k17-9	0.323872	0.293637	0.317906	0.531707	0.334219	0.369367	0.109503	0.266667	0.528588
336	nueral network model k17-10	0.315348	0.287761	0.290749	0.562091	0.328082	0.367171	0.131236	0.280702	0.520796
337	nueral network model k17-11	0.312644	0.289805	0.284365	0.530743	0.356239	0.365288	0.115041	0.194737	0.533326
338	nueral network model k17-12	0.274334	0.216917	0.304609	0.523724	0.404594	0.362461	0.132049	0.340351	0.482871
339	nueral network model k17-13	0.298423	0.269545	0.271863	0.538251	0.363103	0.360691	0.126137	0.324561	0.484503
340	nueral network model k17-14	0.327654	0.300431	0.332526	0.484296	0.32492	0.360543	0.0836306	0.201754	0.528641
341	nueral network model k17-15	0.299248	0.263586	0.295118	0.512482	0.369535	0.36018	0.110826	0.273684	0.50763
342	nueral network model k17-16	0.297719	0.259558	0.298157	0.552071	0.326498	0.359071	0.131559	0.245614	0.519296
343	nueral network model k17-17	0.235859	0.178358	0.339485	0.515454	0.394882	0.357045	0.139955	0.340351	0.537806
344	nueral network model k17-18	0.301827	0.269679	0.309514	0.518391	0.331748	0.357333	0.1104	0.24386	0.495342
345	nueral network model k18-1	0.409956	0.377962	0.425447	0.528832	0.48426	0.454125	0.0661125	0.27193	0.505595
346	nueral network model k18-2	0.320858	0.273144	0.340943	0.574518	0.381873	0.392619	0.129289	0.314035	0.482345
347	nueral network model k18-3	0.329598	0.294956	0.325838	0.578403	0.327525	0.381681	0.132	0.359649	0.493841
348	nueral network model k18-4	0.327846	0.303469	0.302039	0.547285	0.369608	0.3806	0.115507	0.231579	0.513447
349	nueral network model k18-5	0.331284	0.302879	0.303841	0.577781	0.322941	0.376861	0.134265	0.219298	0.573037
350	nueral network model k18-6	0.325612	0.305464	0.296405	0.536371	0.366643	0.376221	0.111231	0.252632	0.503951
351	nueral network model k18-7	0.312711	0.272466	0.308111	0.562547	0.360068	0.375798	0.129591	0.257895	0.482533
352	nueral network model k18-8	0.320638	0.290375	0.312221	0.527724	0.370753	0.375268	0.107153	0.210526	0.539737
353	nueral network model k18-9	0.310081	0.273243	0.323493	0.524967	0.345562	0.366816	0.109691	0.247368	0.524781
354	nueral network model k18-10	0.298588	0.264007	0.286203	0.5406	0.375504	0.366579	0.125624	0.254386	0.526128
355	nueral network model k18-11	0.29577	0.244612	0.311999	0.54796	0.34455	0.36228	0.130595	0.247368	0.549059
356	nueral network model k18-12	0.322338	0.297193	0.318316	0.488803	0.338774	0.360772	0.087026	0.280702	0.511803
357	nueral network model k18-13	0.322686	0.295315	0.326299	0.498277	0.315827	0.358929	0.0937853	0.178947	0.5024
358	nueral network model k18-14	0.321899	0.302674	0.297818	0.53653	0.284693	0.355429	0.120973	0.224561	0.537282
359	nueral network model k18-15	0.306649	0.275687	0.304903	0.489272	0.346845	0.354177	0.09468	0.264912	0.482734
360	nueral network model k18-16	0.288754	0.251872	0.299744	0.539818	0.324739	0.354043	0.127487	0.268421	0.502194
361	nueral network model k18-17	0.314627	0.296914	0.27513	0.549296	0.295097	0.354109	0.130498	0.157895	0.543122
362	nueral network model k18-18	0.287845	0.246265	0.300298	0.503123	0.353064	0.350688	0.110582	0.364912	0.464255
363	hybrid model 1 (k=1)	0.768144	0.745206	0.788306	0.793769	0.836232	0.790878	0.0372284	0.749123	0.250088
364	hybrid model 2 (k=2)	0.785824	0.766037	0.803322	0.809241	0.854658	0.808314	0.0363357	0.722807	0.301791
365	hybrid model 3 (k=3)	0.790228	0.771562	0.804346	0.820618	0.857593	0.81353	0.0357649	0.754386	0.255699
366	hybrid model 4 (k=4)	0.770976	0.748928	0.787807	0.806949	0.855639	0.799831	0.0443505	0.738596	0.375002
367	hybrid model 5 (k=5)	0.773544	0.751945	0.785819	0.82187	0.88089	0.810131	0.0551402	0.791228	0.307223
368	hybrid model 6 (k=6)	0.757997	0.737864	0.772375	0.800627	0.81986	0.782682	0.0356796	0.678947	0.363876
369	hybrid model 7 (k=7)	0.730247	0.697106	0.755143	0.791641	0.818213	0.765526	0.0524308	0.726316	0.294307
370	hybrid model 8 (k=8)	0.712005	0.678927	0.739958	0.763612	0.782156	0.741163	0.0449412	0.64386	0.342271
371	hybrid model 9 (k=9)	0.698546	0.665677	0.725155	0.758591	0.757789	0.726803	0.0436258	0.619298	0.389339
372	hybrid model 10 (k=10)	0.65366	0.618548	0.677089	0.734502	0.730914	0.690263	0.054547	0.536842	0.42537
373	hybrid model 11 (k=11)	0.65225	0.612806	0.688221	0.711001	0.686549	0.674644	0.0427074	0.501754	0.465024
374	hybrid model 12 (k=12)	0.620085	0.570689	0.663665	0.708809	0.632829	0.643998	0.0579836	0.501754	0.455322
375	hybrid model 13 (k=13)	0.594388	0.561382	0.607135	0.722624	0.618883	0.627506	0.0680909	0.47193	0.452672
376	hybrid model 14 (k=14)	0.548095	0.508211	0.5671	0.683877	0.602138	0.590331	0.0734247	0.464912	0.41209
377	hybrid model 15 (k=15)	0.499234	0.469856	0.50101	0.654312	0.51824	0.535854	0.0814706	0.37193	0.447515
378	hybrid model 16 (k=16)	0.489513	0.462113	0.480957	0.669825	0.522706	0.5339	0.0940874	0.426316	0.418981
379	hybrid model 17 (k=17)	0.480231	0.451442	0.47609	0.653878	0.530406	0.527954	0.0901978	0.382456	0.533895
380	hybrid model 18 (k=18)	0.46624	0.43758	0.456548	0.662663	0.522975	0.519941	0.101949	0.354386	0.498953
381	final hybrid model	0.818233	0.802953	0.826176	0.857793	0.89328	0.845051	0.0392299	0.8	0.229129

### Sheet: comparison with_others
No.	Model	Published year	R in SET-4 (285 complexes)	Mean Spearman correlation coefficient (ρ) in SET-4 (CASF-2016)	Std. Spearman correlation coefficient (ρ) in SET-4 (CASF-2016)
NaN	X-Score	2002	0.640082	0.585965	0.425289
NaN	APBScore	2020	0.671	0.6	NaN
NaN	AA-Score	2022	0.69	0.619	NaN
NaN	ΔLin_F9XGB	2022	0.845	0.704	NaN
NaN	Linear model DS1	2025	0.754371	0.577193	0.379858
NaN	Linear model DS2	2025	0.753472	0.587719	0.433042
NaN	Linear model DS3	2025	0.753194	0.619298	0.36373
NaN	Linear model DS4	2025	0.75433	0.584211	0.470861
NaN	Linear model NS1	2025	0.696443	0.601754	0.408609
NaN	Linear model NS2	2025	0.734379	0.633333	0.397911
NaN	Linear model NS3	2025	0.639214	0.57193	0.456209
NaN	Linear model NS4	2025	0.730166	0.582456	0.407572
38	linear model	this work	0.739499	0.585965	0.359284
75	nueral network modek k3-1	this work	0.79975	0.668421	0.325773
365	hybrid model 3 (k=3)	this work	0.857593	0.754386	0.255699
381	final hybrid model	this work	0.89328	0.8	0.229129
