## Supplementary material for "Exploring the Upper Boundaries of Distance-Based Protein–Ligand Binding Affinity Prediction: Accuracy Improvements via Linear Regression and Artificial Neural Networks": Suppl File 6 atom_type_pairs_in_the_high_quality_data 2026-10-12.xlsx

### Sheet: Sheet1
No.	Atom type from ligands	Atom type from receptors	Frequency of the atom type pair among the 5500 complexes	Number of the pair among the 5500 complexes
1	C.3	O.2	5143	1256019
2	C.3	C.3	5143	3556129
3	C.3	C.2	5143	1431199
4	C.3	N.am	5143	1299753
5	C.3	O.3	5093	269483
6	C.3	C.ar	5069	1324375
7	C.3	O.co2	4931	276190
8	C.ar	C.3	4401	4124458
9	C.ar	C.2	4401	1633176
10	C.ar	O.2	4401	1465265
11	C.ar	N.am	4401	1497421
12	C.ar	O.3	4357	270805
13	C.ar	C.ar	4354	1270709
14	C.ar	O.co2	4233	255576
15	C.3	N.ar	4013	122474
16	O.2	C.3	3784	707279
17	O.2	O.2	3784	244433
18	O.2	N.am	3784	253592
19	O.2	C.2	3784	276602
20	O.2	C.ar	3689	230759
21	O.2	O.3	3687	49432
22	C.2	O.2	3954	319591
23	C.2	C.3	3954	921512
24	C.2	C.2	3954	358755
25	C.2	N.am	3952	329284
26	C.3	S.3	3811	68332
27	C.3	N.pl3	3884	167911
28	C.2	O.3	3843	66107
29	C.2	C.ar	3765	309422
30	O.2	O.co2	3525	47531
31	O.3	C.3	3625	1122952
32	O.3	O.2	3624	394219
33	O.3	C.2	3624	458353
34	O.3	N.am	3624	417315
35	O.3	C.ar	3494	408857
36	O.3	O.3	3501	86009
37	C.2	O.co2	3631	58987
38	C.3	N.3	3581	50959
39	C.3	C.cat	3562	55142
40	O.3	O.co2	3322	95413
41	C.ar	N.ar	3351	107471
42	C.ar	S.3	3303	88400
43	C.ar	N.pl3	3248	149292
44	C.ar	N.3	3065	56247
45	O.2	N.ar	2547	23267
46	C.2	N.ar	2742	29288
47	O.2	N.pl3	2563	32788
48	O.2	S.3	2503	12454
49	C.2	S.3	2684	18114
50	O.3	N.ar	2583	44879
51	C.ar	C.cat	2903	48991
52	O.3	N.pl3	2597	71713
53	O.3	S.3	2438	17618
54	C.2	N.pl3	2673	42848
55	O.2	C.cat	2284	10853
56	O.2	N.3	2412	11629
57	C.2	N.3	2500	13079
58	N.am	C.3	2391	328235
59	N.am	O.2	2391	115392
60	N.am	C.2	2390	130996
61	O.3	C.cat	2302	23755
62	N.am	N.am	2390	119469
63	N.ar	C.3	2557	618538
64	N.ar	O.2	2556	220971
65	N.ar	C.2	2557	248818
66	N.ar	N.am	2557	230060
67	N.ar	C.ar	2512	184137
68	N.ar	O.3	2478	41203
69	N.am	O.3	2314	24282
70	O.3	N.3	2218	19815
71	N.am	C.ar	2241	114865
72	C.2	C.cat	2382	13995
73	N.ar	O.co2	2426	41342
74	N.am	O.co2	2223	24334
75	N.pl3	C.3	2098	290306
76	N.pl3	O.2	2097	103695
77	N.pl3	C.2	2094	118156
78	N.pl3	N.am	2094	107610
79	N.pl3	C.ar	2011	94895
80	N.pl3	O.3	1978	19824
81	N.3	C.3	1898	191706
82	N.3	O.2	1895	68575
83	N.3	C.2	1894	78935
84	N.3	N.am	1891	70901
85	N.pl3	O.co2	1942	21414
86	N.3	O.3	1792	17212
87	N.3	O.co2	1771	17887
88	N.3	C.ar	1661	73216
89	N.ar	S.3	1899	13392
90	N.am	N.ar	1583	12471
91	N.ar	N.ar	1694	15595
92	N.ar	N.pl3	1604	22384
93	N.am	S.3	1433	5908
94	N.am	N.pl3	1527	15561
95	N.ar	N.3	1555	8781
96	N.pl3	S.3	1475	6423
97	N.am	N.3	1362	4459
98	N.ar	C.cat	1345	7347
99	N.3	N.pl3	1258	8929
100	N.3	N.ar	1106	6041
101	N.am	C.cat	1358	5288
102	N.pl3	N.ar	1300	7021
103	N.pl3	N.3	1241	3744
104	O.co2	C.3	1270	317914
105	O.co2	O.2	1269	107135
106	O.co2	N.am	1269	112755
107	O.co2	C.2	1269	120869
108	O.co2	O.3	1236	26650
109	O.co2	C.ar	1230	88871
110	N.pl3	N.pl3	1174	9607
111	N.3	C.cat	1127	2915
112	N.3	S.3	1036	4017
113	O.co2	O.co2	1113	19595
114	N.pl3	C.cat	1003	3199
115	O.co2	N.pl3	1017	23794
116	N.3	N.3	962	2763
117	O.co2	C.cat	964	7888
118	N.2	C.3	867	129852
119	N.2	O.2	866	47262
120	N.2	C.2	867	52660
121	N.2	N.am	866	48484
122	O.co2	N.ar	845	8926
123	N.2	C.ar	819	40451
124	N.2	O.3	826	8184
125	N.2	O.co2	809	8050
126	O.co2	N.3	828	5413
127	P.3	C.3	505	75457
128	P.3	N.am	505	26899
129	P.3	O.2	505	24791
130	P.3	C.2	505	29262
131	O.co2	S.3	837	5146
132	P.3	O.3	500	5723
133	P.3	C.ar	486	17820
134	P.3	O.co2	481	5671
135	S.O2	O.2	616	15728
136	S.O2	N.am	616	16687
137	S.O2	C.3	616	46079
138	S.O2	C.2	616	18109
139	P.3	N.pl3	407	6735
140	S.3	O.2	481	17481
141	S.3	N.am	481	18571
142	S.3	C.3	481	49596
143	S.3	C.2	481	20450
144	S.O2	O.3	580	2886
145	F	O.2	647	41957
146	F	C.3	647	121313
147	F	N.am	647	42938
148	F	C.2	647	46539
149	N.2	S.3	581	2625
150	S.O2	C.ar	569	11706
151	P.3	C.cat	388	2234
152	F	C.ar	628	33732
153	S.3	C.ar	454	19029
154	S.3	O.3	440	3769
155	F	O.3	618	7057
156	N.2	N.ar	544	3412
157	S.O2	O.co2	533	2950
158	Cl	C.3	691	89843
159	Cl	O.2	691	29913
160	Cl	C.2	691	33382
161	Cl	N.am	691	31754
162	P.3	N.3	363	2314
163	S.3	O.co2	430	4094
164	Cl	C.ar	683	27478
165	F	O.co2	574	6487
166	Cl	O.3	649	4841
167	C.3	N.2	381	3196
168	Cl	O.co2	591	4147
169	N.2	N.3	504	1747
170	C.3	Zn	119	767
171	N.2	N.pl3	469	3443
172	P.3	N.ar	328	2496
173	S.3	N.ar	302	1826
174	O.2	Zn	72	154
175	S.O2	N.pl3	380	1752
176	F	S.3	443	2674
177	F	N.ar	459	3444
178	Cl	S.3	541	2216
179	S.O2	N.ar	336	1069
180	C.ar	Zn	104	837
181	S.3	N.pl3	335	2406
182	Cl	N.ar	481	2290
183	C.1	O.2	487	21633
184	C.1	C.3	487	59091
185	C.1	C.2	487	24033
186	C.1	N.am	487	22401
187	C.3	N.4	416	4122
188	S.3	S.3	254	909
189	F	N.3	413	1818
190	C.2	Zn	87	346
191	P.3	S.3	225	740
192	S.2	O.2	432	14486
193	S.2	N.am	432	14817
194	S.2	C.3	432	40676
195	S.2	C.2	432	15646
196	N.2	C.cat	353	1084
197	F	N.pl3	394	3973
198	C.1	C.ar	458	19072
199	C.ar	N.2	295	2430
200	S.O2	S.3	251	654
201	C.1	O.3	443	3587
202	S.2	C.ar	416	13519
203	O.3	N.2	235	1049
204	S.2	O.3	411	2629
205	C.1	O.co2	444	3799
206	O.2	N.2	227	633
207	Cl	N.3	419	1207
208	S.2	O.co2	369	2031
209	C.ar	N.4	364	4914
210	O.3	Zn	61	162
211	S.3	C.cat	282	795
212	S.3	N.3	252	795
213	C.2	N.2	255	813
214	N.3	Zn	24	35
215	F	C.cat	327	1309
216	C.2	N.4	341	1045
217	S.O2	N.3	338	816
218	C.1	S.3	332	1235
219	Cl	N.pl3	316	2255
220	O.2	N.4	265	779
221	C.3	Mg	101	675
222	O.3	N.4	270	1431
223	S.O2	C.cat	310	562
224	S.2	S.3	268	770
225	S.2	N.ar	255	1028
226	N.am	Zn	54	111
227	C.1	N.ar	296	1593
228	N.4	C.3	202	15216
229	N.4	O.2	202	5281
230	N.4	N.am	202	5508
231	N.4	C.2	202	6209
232	Cl	C.cat	261	747
233	O.2	Mg	59	140
234	N.4	O.3	195	1413
235	O.3	Mg	39	157
236	S.O2	Zn	9	9
237	C.1	N.3	247	670
238	N.4	O.co2	191	1459
239	S.2	N.3	237	511
240	C.3	P.3	88	720
241	S.2	N.pl3	242	1482
242	C.cat	C.3	165	15998
243	C.1	N.pl3	250	1527
244	C.cat	O.2	165	5696
245	C.cat	N.am	164	5950
246	C.cat	C.2	163	6900
247	N.4	C.ar	142	5447
248	C.ar	Mg	84	431
249	C.cat	C.ar	160	6224
250	C.cat	O.co2	157	1725
251	C.3	C.1	253	2090
252	C.cat	O.3	148	1102
253	N.am	N.4	168	383
254	C.1	C.cat	204	490
255	S.2	C.cat	209	503
256	P.3	Mg	11	26
257	N.ar	N.4	162	519
258	N.4	N.ar	113	505
259	N.am	N.2	126	264
260	N.4	N.pl3	133	522
261	C.ar	C.1	225	2078
262	O.2	P.3	53	124
263	S.3	Zn	6	9
264	N.pl3	N.4	141	249
265	C.3	Ca	70	458
266	N.1	O.2	158	5459
267	N.1	C.3	158	15796
268	N.1	C.2	158	6273
269	N.1	N.am	157	5716
270	N.3	N.2	98	182
271	C.cat	N.ar	111	483
272	O.3	P.3	63	287
273	O.2	C.1	178	438
274	N.1	C.ar	156	4250
275	N.ar	Zn	42	127
276	N.ar	N.2	83	218
277	N.ar	Mg	30	90
278	C.3	Cl	155	1077
279	N.1	O.3	142	760
280	C.ar	P.3	75	985
281	N.4	S.3	88	228
282	N.4	C.cat	101	151
283	C.2	C.1	157	451
284	O.3	C.1	154	550
285	N.1	O.co2	138	1058
286	N.pl3	N.2	94	206
287	C.cat	S.3	92	252
288	N.4	N.3	102	319
289	C.2	P.3	49	166
290	N.3	N.4	89	168
291	Br	O.2	129	5855
292	Br	N.am	129	6078
293	Br	C.3	129	17433
294	Br	C.2	129	6520
295	C.cat	N.pl3	99	723
296	Br	C.ar	129	4470
297	N.pl3	Zn	19	36
298	O.co2	Zn	29	62
299	N.2	Zn	29	64
300	N.1	S.3	126	301
301	C.2	Mg	57	270
302	Br	O.3	116	978
303	Br	O.co2	112	757
304	O.co2	N.4	96	492
305	C.cat	N.3	74	147
306	C.ar	Cl	114	1154
307	P.3	N.2	16	36
308	O.3	Cl	96	331
309	C.cat	C.cat	81	259
310	N.1	N.ar	104	318
311	O.co2	N.2	76	307
312	N.2	N.4	80	117
313	N.1	N.pl3	94	463
314	O.3	Mn	13	50
315	C.3	Mn	5	28
316	Br	S.3	103	376
317	O.2	Cl	77	227
318	O.2	Ca	27	77
319	O.3	Ca	34	188
320	Br	N.ar	88	369
321	C.3	Na	43	271
322	C.ar	S.O	69	894
323	C.3	S.O	68	409
324	C.ar	Ca	24	192
325	C.ar	Na	59	289
326	C.2	Cl	78	238
327	N.ar	P.3	46	285
328	P.3	N.4	33	149
329	N.pl3	Mg	17	24
330	N.2	N.2	35	75
331	P.3	Zn	7	11
332	N.am	C.1	85	156
333	N.1	N.3	76	205
334	C.2	Mn	4	8
335	N.1	C.cat	75	146
336	C.2	Na	53	127
337	Br	N.pl3	77	556
338	N.am	P.3	29	54
339	O.2	Mn	3	11
340	S.2	Zn	9	14
341	C.2	Ca	24	67
342	Br	N.3	77	253
343	S.O2	N.2	50	73
344	N.3	C.1	81	137
345	N.3	P.3	26	78
346	S.3	N.2	36	69
347	N.3	Mg	19	35
348	C.2	S.O	49	155
349	O.2	S.O	46	109
350	N.ar	C.1	82	187
351	Br	C.cat	68	177
352	N.pl3	P.3	30	84
353	O.3	Na	18	76
354	N.pl3	Na	55	110
355	F	Zn	8	32
356	F	N.2	31	95
357	N.4	Zn	4	5
358	I	O.2	43	1863
359	I	N.am	43	1781
360	I	C.3	43	5334
361	I	C.2	43	1956
362	I	C.ar	41	1179
363	N.am	Mg	35	70
364	N.am	Ca	20	48
365	I	O.3	42	318
366	C.ar	Mn	3	28
367	N.3	Cl	55	96
368	P.3	P.3	8	17
369	N.4	N.2	28	40
370	O.2	Na	17	41
371	I	O.co2	39	228
372	N.pl3	C.1	49	68
373	N.am	Cl	37	93
374	S.O2	N.4	50	61
375	N.ar	S.O	34	76
376	N.3	Ca	10	13
377	O.co2	P.3	16	63
378	O.3	S.O	29	73
379	I	S.3	33	132
380	N.ar	Cl	55	170
381	O.co2	Mn	3	12
382	N.ar	Mn	3	19
383	N.pl3	Cl	40	85
384	C.3	N.1	50	253
385	Cl	Zn	4	4
386	Cl	N.2	34	56
387	N.am	S.O	33	63
388	I	N.ar	32	75
389	S.3	N.4	21	30
390	O.co2	Mg	12	41
391	N.3	Mn	1	4
392	F	N.4	35	111
393	N.4	N.4	38	52
394	Cl	N.4	37	58
395	O.co2	C.1	39	94
396	C.ar	Fe	7	104
397	S.2	N.2	31	44
398	I	N.pl3	29	177
399	C.3	Fe	6	20
400	O.3	Fe	3	8
401	C.2	Fe	5	8
402	O.co2	Cl	31	106
403	N.3	S.O	17	19
404	S.3	Mg	6	8
405	P.3	Mn	2	9
406	N.2	P.3	8	33
407	C.3	K	9	92
408	N.pl3	S.O	26	48
409	S.3	C.1	30	43
410	N.2	Mg	30	70
411	O.2	K	12	41
412	C.3	Se	13	114
413	O.3	K	7	51
414	O.2	Fe	4	8
415	I	C.cat	27	54
416	S.O2	C.1	39	54
417	C.ar	N.1	29	199
418	I	N.3	17	46
419	N.pl3	Mn	2	8
420	N.pl3	Ca	13	47
421	S.3	P.3	8	12
422	N.ar	Na	20	50
423	N.2	C.1	27	46
424	O.3	Se	8	38
425	N.3	Na	14	27
426	S.O2	Ca	5	6
427	C.3	Co.oh	1	1
428	C.1	N.2	19	33
429	N.ar	Ca	5	14
430	N.am	Mn	1	2
431	N.am	Na	12	32
432	C.2	N.1	26	58
433	S.2	N.4	19	28
434	O.co2	Ca	14	26
435	O.2	N.1	24	38
436	S.3	Cl	23	36
437	P.3	Cl	7	10
438	F	C.1	28	78
439	O.co2	Fe	3	8
440	C.2	K	5	21
441	P.3	C.1	12	17
442	O.2	Se	4	10
443	O.co2	S.O	16	42
444	N.2	Cl	18	33
445	C.ar	Se	4	19
446	C.2	Se	4	38
447	O.3	N.1	19	76
448	N.4	C.1	24	34
449	F	P.3	5	10
450	S.3	S.O	6	7
451	N.2	Na	9	16
452	Cl	C.1	22	49
453	S.O2	S.O	5	6
454	S.3	Ca	1	2
455	P.3	Ca	2	6
456	C.3	S.2	8	43
457	C.cat	Zn	2	3
458	Cl	S.O	17	29
459	C.cat	N.2	12	17
460	C.2	Co.oh	1	1
461	N.2	Ca	2	6
462	F	Cl	21	55
463	C.ar	K	3	36
464	C.1	N.4	14	31
465	C.ar	I	16	124
466	C.3	I	12	85
467	C.1	C.1	12	23
468	S.O2	Cl	14	21
469	C.1	P.3	4	11
470	P.3	Na	2	2
471	O.co2	Na	14	58
472	N.am	Fe	2	4
473	N.2	S.O	10	31
474	N.2	K	2	5
475	F	Mg	7	28
476	Cl	P.3	7	14
477	N.ar	Se	1	7
478	S.3	Na	2	10
479	S.3	Mn	1	1
480	S.2	S.O	14	20
481	S.2	C.1	12	17
482	O.3	S.2	2	8
483	N.ar	N.1	11	27
484	Cl	Cl	14	20
485	C.ar	S.2	5	40
486	Br	Zn	2	6
487	Br	N.4	10	22
488	N.am	N.1	15	20
489	N.3	N.1	8	10
490	S.O	O.2	13	469
491	S.O	N.am	13	471
492	S.O	C.3	13	1333
493	S.O	C.2	13	485
494	N.pl3	Se	3	13
495	F	S.O	10	26
496	C.1	Zn	2	3
497	S.O	O.co2	12	50
498	O.3	I	10	34
499	N.ar	Fe	2	4
500	C.cat	Na	9	13
501	S.O	O.3	11	69
502	S.O	C.ar	13	602
503	S.2	Cl	13	15
504	O.2	I	7	13
505	N.pl3	Fe	3	4
506	N.ar	K	1	1
507	N.am	Se	1	4
508	C.cat	N.4	6	11
509	C.ar	Ni	14	79
510	P.3	K	3	14
511	C.3	F	1	12
512	O.2	S.2	3	5
513	C.2	S.2	5	11
514	Br	N.2	4	6
515	C.1	Mg	5	9
516	S.O	N.pl3	11	70
517	S.O	N.ar	10	71
518	S.3	N.1	9	12
519	P.3	S.O	1	2
520	P.3	Se	1	1
521	O.co2	Se	4	17
522	O.co2	N.1	7	16
523	O.2	F	1	4
524	C.3	Ni	3	5
525	C.2	I	4	14
526	S.2	P.3	7	17
527	N.4	Cl	9	9
528	C.3	S.O2	1	1
529	S.O2	P.3	1	1
530	N.3	Co.oh	1	1
531	S.O	C.cat	9	27
532	O.3	S.O2	1	1
533	O.2	Ni	6	16
534	N.pl3	N.1	2	2
535	N.ar	S.2	2	3
536	N.ar	I	7	22
537	F	Na	5	6
538	S.2	Mg	4	8
539	N.pl3	I	5	9
540	N.3	Fe	3	3
541	N.1	N.2	3	5
542	F	K	2	12
543	Cl	Fe	2	2
544	C.1	S.O	8	12
545	C.1	Cl	5	10
546	S.O	N.3	5	19
547	S.3	K	1	2
548	N.pl3	K	2	4
549	N.am	I	3	4
550	N.3	Se	1	6
551	N.2	N.1	5	5
552	I	Cl	1	1
553	F	N.1	5	16
554	C.ar	F	1	22
555	C.ar	Br	5	33
556	C.2	S.O2	1	2
557	S.O	S.3	4	17
558	O.3	Ni	1	2
559	O.2	S.O2	1	1
560	N.am	S.2	2	5
561	N.4	P.3	2	2
562	N.1	N.4	6	8
563	Cl	Mg	2	2
564	C.2	Ni	1	1
565	C.1	Na	4	4
566	S.2	Ca	1	2
567	N.pl3	Ni	3	6
568	N.ar	Ni	5	7
569	N.ar	Br	4	12
570	N.am	K	1	8
571	C.3	Br	4	27
572	C.2	F	1	2
573	S.O2	N.1	3	3
574	S.2	I	4	6
575	N.am	S.O2	1	1
576	I	I	5	7
577	Br	C.1	5	8
578	S.3	Fe	1	1
579	O.co2	S.2	3	11
580	N.am	Ni	1	2
581	N.3	I	4	5
582	N.2	Se	2	9
583	N.2	S.2	1	1
584	N.1	C.1	2	3
585	C.cat	P.3	1	1
586	C.cat	Ca	1	1
587	C.cat	C.1	4	4
588	C.1	N.1	4	4
589	S.O2	Mg	1	1
590	S.3	S.2	1	1
591	S.2	Na	1	1
592	O.co2	K	2	2
593	O.3	Br	2	22
594	F	Fe	3	8
595	Cl	N.1	4	4
596	C.ar	S.O2	2	21
597	Br	S.O	3	6
598	Br	Cl	5	9
599	Br	Br	3	3
600	S.O	N.2	2	2
601	S.3	Se	2	9
602	S.3	I	1	1
603	O.co2	I	2	8
604	N.pl3	Br	3	3
605	N.ar	F	1	6
606	N.4	S.O	1	2
607	N.4	S.O2	1	1
608	N.4	N.1	4	4
609	N.3	Br	2	3
610	N.1	S.O	3	3
611	I	N.4	2	2
612	I	C.1	4	7
613	Cl	Ca	1	4
614	C.cat	S.O	2	2
615	S.2	Ni	2	2
616	S.2	N.1	2	2
617	O.2	Br	2	11
618	N.pl3	S.O2	1	1
619	N.3	S.O2	1	1
620	N.3	S.2	1	2
621	N.2	I	1	4
622	N.1	N.1	2	2
623	N.1	Mg	1	1
624	I	Zn	1	1
625	F	S.2	1	3
626	F	Br	1	2
627	C.2	Br	2	2
628	C.1	Se	1	3
629	C.1	Ni	1	1
630	S.O	N.4	2	2
631	S.O	Cl	2	2
632	S.O2	I	2	2
633	P.3	I	1	1
634	P.3	Br	1	6
635	O.co2	Co.oh	1	2
636	O.co2	Br	1	2
637	N.ar	S.O2	1	1
638	Cl	S.2	1	1
639	Cl	Ni	1	1
640	Cl	K	1	5
641	C.1	S.2	1	1
642	C.1	I	1	2
643	Br	Ca	2	3
644	S.O	Zn	1	1
645	S.O	N.1	1	1
646	S.O	C.1	1	1
647	S.O2	Fe	1	1
648	S.2	Br	1	1
649	N.4	Se	1	2
650	I	P.3	1	3
651	Br	Na	1	4
